# The capacity of the ovarian cancer tumor microenvironment to integrate inflammation signaling conveys a shorter disease-free interval

**DOI:** 10.1101/2020.04.14.041145

**Authors:** Kimberly R. Jordan, Matthew J. Sikora, Jill E. Slansky, Angela Minic, Jennifer K Richer, Marisa R. Moroney, James C. Costello, Aaron Clauset, Kian Behbakht, T. Rajendra Kumar, Benjamin G. Bitler

## Abstract

Ovarian cancer has one of the highest deaths to incidence ratios across all cancers. Initial chemotherapy is typically effective, but most patients will develop chemo-resistant disease. Mechanisms driving clinical chemo-response and -resistance in ovarian cancer are not well understood. However, achieving optimal surgical cytoreduction improves survival, and cytoreduction is improved by neoadjuvant platinum/taxane-based chemotherapy (NACT). NACT offers a window to profile pre-versus post-therapy tumor specimens, which we used to identify chemotherapy-induced changes to the tumor microenvironment. We hypothesized changes in the immune microenvironment correlate with tumor chemo-response and disease progression. We obtained matched pre- and post-NACT archival tumor tissues from patients with high-grade serous ovarian cancer (patient n=6). We measured mRNA levels of 770 genes (NanoString), and performed reverse phase protein array (RPPA) on a subset of matched tumors. We examined cytokine levels in additional pre-NACT ascites samples (n=39) by multiplex ELISA. A tissue microarray with 128 annotated ovarian tumors expanded the transcriptional, RPPA, and cytokine data by multi-spectral immunohistochemistry. In NanoString analyses, transcriptional profiles segregated based on pre- and post-NACT status. The most upregulated gene post-NACT was *IL6* (17.1-fold, adjusted p = 0.045). RPPA data were highly concordant with mRNA, consistent with elevated immune infiltration. Elevated IL-6 in pre-NACT ascites specimens correlated with a shorter time to recurrence. Integrating NanoString, RPPA, and cytokine studies identified an activated inflammatory signaling network and induced *IL6* and *IER3* (Immediate Early Response 3) post-NACT, associated with poor chemo-response and decreased time to recurrence. Taken together, multi-omic profiling of ovarian tumor samples before and after NACT provides unique insight into chemo-induced changes to the tumor and microenvironment. We integrated transcriptional, proteomic, and cytokine data and identified a novel IL-6/IER3 signaling axis through increased inflammatory signaling which may drive ovarian cancer chemo-resistance.
