## Supplemental Table 1 for "The capacity of the ovarian cancer tumor microenvironment to integrate inflammation signaling conveys a shorter disease-free interval"

### Sheet: mRNA_normalization_summary (1).
Sup. Table 1, Jordan and Sikora et al 2020
Sample	Normalization Factors	House Keeping mean squared error (Closer to 0 = higher quality of normalization)
974 PRE	0.123687	0.156795
974 POST	-0.412007	0.178955
722 PRE	0.360409	0.144528
722 POST	0.00445003	0.0961762
1002 PRE	0.561629	0.106419
1002 POST	-0.0428862	0.147113
1046 PRE	0.0533795	0.0597784
1046 POST	-1.3216	0.113179
1064 PRE	0.283285	0.309793
1064 POST	-0.472794	0.133126
1066 PRE	0.348301	0.253694
1066 POST	0.514147	0.153774
