## Supplemental Table 2 for "The capacity of the ovarian cancer tumor microenvironment to integrate inflammation signaling conveys a shorter disease-free interval"

### Sheet: Sheet1
Sup. Table 2, Jordan and Sikora et al 2020
	CA125 Levels
GTFB #	Time of Diagnosis	After First Surgery	After Second Surgery	Time to Recurrence
722	1114	681	74	60
974	3414	1167	179	25
1066	3500	2349	11	279
1046	3206	2559	24	245
1064	549	432	6	347
1002	6080	2849	37	505
