## Supplemental Table 3 for "The capacity of the ovarian cancer tumor microenvironment to integrate inflammation signaling conveys a shorter disease-free interval"

### Sheet: DE Results - TreatmentPost (1).
Sup. Table 3, Jordan and Sikora et al 2020
Gene Symbol	Log2 fold change (POST/PRE)	Std error (log2)	Lower confidence limit (log2)	Upper confidence limit (log2)	p-value	Benjamini-Hochberg p-value	probe.ID
TNFSF12	1.24	0.13	0.984	1.49	2.45e-06	0.00512	NM_003809.2:339
GLUL	1.11	0.15	0.82	1.41	2.21e-05	0.00609	NM_002065.6:1485
DUSP1	2.78	0.384	2.03	3.53	2.77e-05	0.00609	NM_004417.3:1428
MELK	-2.54	0.364	-3.25	-1.83	3.75e-05	0.00609	NM_014791.2:365
SFRP4	1.57	0.231	1.12	2.02	4.85e-05	0.00609	NM_003014.2:1060
TNFAIP3	2.01	0.307	1.41	2.61	6.54e-05	0.00609	NM_001270508.1:3240
CENPF	-2.6	0.401	-3.39	-1.82	6.97e-05	0.00609	NM_016343.3:9260
UBE2C	-3.05	0.476	-3.98	-2.12	7.83e-05	0.00609	NM_007019.2:445
EZH2	-1.78	0.284	-2.33	-1.22	9.41e-05	0.00609	NM_004456.4:1596
SGK1	2.29	0.367	1.57	3.01	9.62e-05	0.00609	NM_005627.3:1621
FANCA	-2.04	0.331	-2.69	-1.39	0.000107	0.00609	NM_001018112.1:580
EGR1	2.9	0.477	1.97	3.84	0.000118	0.00609	NM_001964.2:2034
KIF2C	-2.87	0.471	-3.79	-1.94	0.000119	0.00609	NM_006845.2:1020
ZEB2	1.57	0.268	1.04	2.09	0.000161	0.00687	NM_001171653.1:1879
NFKBIA	1.23	0.21	0.815	1.64	0.000164	0.00687	NM_020529.2:1361
CDKN1A	2.37	0.408	1.57	3.17	0.000172	0.00687	NM_000389.2:1975
MKI67	-2.98	0.518	-3.99	-1.96	0.000185	0.00687	NM_002417.2:2005
CCNB1	-2.35	0.409	-3.15	-1.55	0.000186	0.00687	NM_031966.2:710
APH1B	1.55	0.274	1.01	2.08	0.000211	0.00737	NM_001145646.1:541
EXO1	-2.84	0.508	-3.83	-1.84	0.000232	0.00737	NM_006027.3:820
CDC20	-2.27	0.407	-3.07	-1.48	0.000232	0.00737	NM_001255.1:915
IL6	4.19	0.764	2.7	5.69	0.000266	0.00807	NM_000600.3:484
NFIL3	1.64	0.304	1.04	2.24	0.000304	0.0088	NM_001289999.1:1466
BCL2	1.92	0.36	1.22	2.63	0.000325	0.00893	NM_000633.2:1525
ANLN	-2.38	0.448	-3.26	-1.5	0.000345	0.00893	NM_018685.2:240
SHC2	1.2	0.226	0.754	1.64	0.000349	0.00893	NM_012435.2:681
PRKACB	1.05	0.199	0.657	1.44	0.000367	0.00904	NM_182948.2:805
CEP55	-2.74	0.537	-3.79	-1.68	0.000466	0.0111	NM_018131.3:570
RRM2	-2.37	0.469	-3.29	-1.45	0.000498	0.0114	NM_001034.1:490
BIRC5	-2.59	0.516	-3.6	-1.58	0.000519	0.0115	NM_001168.2:1215
TYMS	-1.97	0.402	-2.76	-1.19	0.00061	0.0131	NM_001071.1:395
NFATC2	2.05	0.428	1.21	2.89	0.000729	0.0152	NM_173091.2:1840
KIT	3.21	0.695	1.85	4.57	0.000958	0.0193	NM_000222.2:802
STAT4	1.28	0.281	0.733	1.83	0.00103	0.0196	NM_001243835.1:808
CCND2	1.36	0.299	0.779	1.95	0.00103	0.0196	NM_001759.2:5825
LYZ	2	0.447	1.12	2.87	0.0012	0.0222	NM_000239.2:381
MRC1	2.17	0.493	1.2	3.14	0.00133	0.024	NM_002438.2:525
SNCA	1.65	0.378	0.91	2.39	0.00141	0.0245	NM_001146055.1:480
BRIP1	-1.57	0.361	-2.28	-0.865	0.00143	0.0245	NM_032043.2:1570
C7	3.18	0.737	1.73	4.62	0.00154	0.0253	NM_000587.2:1488
WNT4	2.85	0.662	1.55	4.15	0.00156	0.0253	NM_030761.4:2935
ICAM2	0.976	0.23	0.526	1.43	0.00169	0.0269	NM_000873.3:415
HSD11B1	2.53	0.601	1.35	3.71	0.00181	0.0277	NM_181755.2:590
HELLS	-1.44	0.342	-2.11	-0.766	0.00183	0.0277	NM_001289067.1:191
EGFR	0.876	0.211	0.462	1.29	0.00198	0.0293	NM_005228.3:2760
JAK1	0.411	0.0994	0.216	0.606	0.00203	0.0293	NM_002227.1:285
ZEB1	1.05	0.259	0.543	1.56	0.00229	0.0324	NM_001128128.2:2292
CCNE1	-2.53	0.627	-3.76	-1.3	0.00236	0.0328	NM_001238.1:1155
TNFRSF1B	1.19	0.298	0.607	1.77	0.00252	0.0342	NM_001066.2:596
PPARG	1.94	0.488	0.982	2.9	0.00264	0.0351	NM_005037.5:434
AREG	3.32	0.847	1.66	4.98	0.00286	0.0374	NM_001657.3:717
MAP3K8	1.33	0.343	0.657	2	0.00307	0.0394	NM_001244134.1:493
SOCS1	1.08	0.283	0.524	1.63	0.00341	0.0421	NM_003745.1:1022
CDKN1C	1.82	0.477	0.884	2.75	0.00341	0.0421	NM_000076.2:1605
LY96	1.3	0.345	0.628	1.98	0.00361	0.0438	NM_001195797.1:135
PIK3R1	0.877	0.234	0.419	1.34	0.00377	0.044	NM_001242466.1:889
IFNGR1	0.772	0.206	0.368	1.18	0.00382	0.044	NM_000416.2:1025
FOSL1	2.97	0.795	1.41	4.53	0.00386	0.044	NM_005438.3:1320
TLR4	1.07	0.287	0.507	1.63	0.00394	0.044	NR_024168.1:2575
NRAS	-0.598	0.161	-0.914	-0.283	0.00399	0.044	NM_002524.4:2168
MAP3K5	1.62	0.436	0.765	2.47	0.00403	0.044	NM_005923.3:3371
HDAC4	0.723	0.196	0.34	1.11	0.00411	0.0441	NM_006037.3:3742
ATF3	2.14	0.58	1	3.28	0.0042	0.0444	NM_001674.3:1487
TGFBR2	0.849	0.233	0.393	1.3	0.00448	0.0466	NM_001024847.2:870
H2AFX	-1.28	0.358	-1.99	-0.582	0.00496	0.0508	NM_002105.2:521
BAMBI	2.69	0.767	1.19	4.2	0.00565	0.0562	NM_012342.2:824
TPSAB1/B2	1.82	0.52	0.804	2.84	0.00565	0.0562	NM_003294.3:556
CD69	1.21	0.347	0.532	1.89	0.00578	0.0566	NM_001781.2:88
DAB2	1.17	0.336	0.51	1.83	0.00594	0.0573	NM_001244871.1:2475
CXCL8	2.87	0.828	1.25	4.5	0.00602	0.0573	NM_000584.3:170
SIRPA	0.942	0.274	0.406	1.48	0.0063	0.0591	NM_001040023.1:3355
CDH5	0.859	0.25	0.368	1.35	0.00641	0.0593	NM_001795.3:3405
DUSP5	1.48	0.432	0.63	2.32	0.00655	0.0597	NM_004419.3:675
GOT1	-0.826	0.244	-1.3	-0.347	0.00698	0.0624	NM_002079.2:568
IL11RA	0.839	0.248	0.352	1.33	0.00703	0.0624	NM_147162.1:400
DNMT1	-0.936	0.278	-1.48	-0.391	0.0072	0.0631	NM_001130823.2:2500
E2F3	-0.838	0.25	-1.33	-0.348	0.00736	0.0636	NM_001243076.2:2707
FYN	0.903	0.27	0.373	1.43	0.00748	0.0639	NM_002037.5:2125
NFKB1	0.746	0.225	0.306	1.19	0.00773	0.0652	NM_003998.3:2920
NT5E	0.947	0.288	0.383	1.51	0.00811	0.0675	NM_002526.3:3526
CD40	0.63	0.193	0.252	1.01	0.00845	0.069	NM_001250.5:166
FCGRT	0.869	0.266	0.347	1.39	0.0085	0.069	NM_004107.4:1260
JAK3	0.563	0.173	0.224	0.902	0.00859	0.069	NM_000215.2:1715
FCN1	2.11	0.656	0.821	3.39	0.00932	0.0735	NM_002003.4:969
ATM	0.547	0.171	0.212	0.881	0.00941	0.0735	NM_000051.3:393
PPARGC1B	-1.11	0.346	-1.78	-0.429	0.00949	0.0735	NM_001172699.1:1010
VSIR	0.748	0.235	0.288	1.21	0.00971	0.0743	NM_022153.1:185
TGFBR1	0.829	0.267	0.305	1.35	0.0113	0.0846	NM_001130916.2:3011
PDZK1IP1	-1.41	0.456	-2.31	-0.519	0.0113	0.0846	NM_005764.3:229
PIK3R5	1.33	0.433	0.484	2.18	0.0117	0.0851	NM_014308.3:3275
TBXAS1	1.25	0.405	0.451	2.04	0.0118	0.0851	NM_001061.4:709
PCK2	-1	0.327	-1.65	-0.363	0.0118	0.0851	NM_001018073.2:1307
CXCL12	1.55	0.505	0.556	2.54	0.012	0.0851	NM_199168.3:72
HLA	1.02	0.333	0.365	1.67	0.0122	0.0851	NM_002121.5:987
PFKFB3	1.11	0.364	0.397	1.83	0.0123	0.0851	NM_004566.3:1925
TRAF1	0.782	0.257	0.279	1.29	0.0123	0.0851	NM_001190945.1:712
CCNO	-2.26	0.726	-3.69	-0.84	0.0124	0.0851	NM_021147.4:1129
SAMSN1	1.35	0.446	0.474	2.22	0.0128	0.0872	NM_001256370.1:1094
FAS	0.745	0.248	0.26	1.23	0.0132	0.0878	NM_000043.3:90
ALDOA	-0.717	0.239	-1.18	-0.249	0.0132	0.0878	NM_000034.3:2049
MTOR	-0.385	0.128	-0.636	-0.134	0.0133	0.0878	NM_004958.3:3444
PKM	-0.868	0.291	-1.44	-0.298	0.0137	0.0889	NM_001206796.2:1533
IKBKB	-0.495	0.166	-0.82	-0.17	0.0137	0.0889	NM_001190720.2:1891
PTEN	0.481	0.163	0.162	0.799	0.0144	0.092	NM_000314.6:6696
CCL2	1.71	0.579	0.572	2.84	0.0146	0.0925	NM_002982.3:303
SMAD5	0.865	0.294	0.288	1.44	0.0148	0.093	NM_005903.5:5007
ROCK1	0.424	0.145	0.14	0.708	0.0151	0.0941	NM_005406.2:3796
RPL23	0.857	0.293	0.282	1.43	0.0153	0.0941	NM_000978.3:100
PIK3CG	0.973	0.336	0.316	1.63	0.0158	0.0963	NM_001282426.1:1805
TCF3	-0.317	0.109	-0.531	-0.102	0.0159	0.0963	NM_003200.3:276
ARG2	1.99	0.673	0.67	3.31	0.0161	0.0965	NM_001172.3:512
ENO1	-0.816	0.283	-1.37	-0.261	0.0163	0.097	NM_001428.3:782
KAT2B	0.603	0.211	0.189	1.02	0.017	0.0994	NM_003884.4:1180
FPR1	1.69	0.592	0.529	2.85	0.0171	0.0994	NM_002029.3:625
CXCL2	2.06	0.723	0.642	3.48	0.0173	0.0994	NM_002089.1:435
GIMAP6	0.795	0.279	0.248	1.34	0.0173	0.0994	NR_024115.1:2175
JAK2	0.59	0.208	0.182	0.998	0.0177	0.101	NM_004972.2:455
GPR160	-0.89	0.316	-1.51	-0.27	0.0183	0.102	NM_014373.1:760
VEGFC	0.782	0.278	0.238	1.33	0.0183	0.102	NM_005429.4:588
HLA	0.601	0.215	0.18	1.02	0.0189	0.105	NM_005516.5:1287
CDKN2A	-1.39	0.501	-2.37	-0.41	0.0195	0.107	NM_000077.4:1052
MSH2	-0.764	0.279	-1.31	-0.218	0.0208	0.113	NM_000251.1:2514
THBS1	1.15	0.423	0.322	1.98	0.0215	0.116	NM_003246.2:3816
MS4A6A	1.21	0.449	0.335	2.09	0.022	0.118	NM_152852.2:146
SRP54	0.317	0.117	0.0874	0.546	0.0221	0.118	NM_001146282.1:951
IL7R	1.25	0.466	0.34	2.16	0.0227	0.12	NM_002185.3:1355
IRF2	0.408	0.152	0.11	0.706	0.023	0.12	NM_002199.3:1624
RPS6KB1	0.55	0.205	0.148	0.953	0.0231	0.12	NM_001272042.1:2451
CD163	1.37	0.514	0.365	2.38	0.0235	0.121	NM_203416.2:1784
CRABP2	-1.81	0.68	-3.14	-0.476	0.0239	0.122	NM_001199723.1:802
ITGAX	1.33	0.501	0.348	2.31	0.0241	0.122	NM_000887.4:561
P2RY13	1.14	0.431	0.299	1.99	0.0241	0.122	NM_023914.2:2350
DDB2	0.375	0.142	0.0972	0.653	0.0245	0.123	NM_000107.2:1556
VEGFA	-1.11	0.422	-1.94	-0.284	0.0251	0.123	NM_001171623.1:2212
WNT2B	1.72	0.653	0.438	3	0.0251	0.123	NM_001291880.1:1169
CDKN2B	-0.857	0.326	-1.5	-0.218	0.0252	0.123	NM_004936.3:906
CD47	-0.905	0.345	-1.58	-0.23	0.0253	0.123	NM_001777.3:901
TPI1	-0.671	0.257	-1.17	-0.168	0.0259	0.124	NM_000365.5:153
CASP9	0.739	0.283	0.184	1.29	0.026	0.124	XM_011542270.1:326
TNFRSF14	0.444	0.171	0.109	0.779	0.0266	0.126	NM_003820.3:503
GZMK	1.34	0.518	0.321	2.35	0.0274	0.129	NM_002104.2:634
LILRB2	1.02	0.397	0.244	1.8	0.0276	0.129	NM_001278405.1:256
TWF1	-0.256	0.0995	-0.451	-0.0608	0.0279	0.13	NM_002822.4:1574
CDH1	-1.1	0.431	-1.95	-0.259	0.0284	0.131	NM_004360.3:379
CCL14	1.7	0.671	0.385	3.02	0.0296	0.136	NM_032962.4:253
IRF4	1.12	0.443	0.253	1.99	0.0298	0.136	NM_002460.1:325
CD45RB	0.792	0.314	0.176	1.41	0.0303	0.137	ENST00000367367.1:131
CDK2	-0.465	0.185	-0.828	-0.102	0.0309	0.139	NM_001290230.1:1543
CCL21	1.59	0.638	0.337	2.84	0.0321	0.143	NM_002989.2:155
CSF1R	0.796	0.321	0.166	1.43	0.0328	0.145	NM_005211.3:958
LAMC2	-1.18	0.479	-2.12	-0.244	0.0331	0.145	NM_005562.2:1027
ERBB2	-0.734	0.297	-1.32	-0.151	0.0332	0.145	NM_004448.2:2405
NCAM1	1.59	0.648	0.319	2.86	0.0341	0.148	NM_000615.6:1134
PIK3R2	-0.806	0.331	-1.46	-0.156	0.0353	0.153	NM_005027.3:344
EPCAM	-1.63	0.67	-2.94	-0.314	0.0356	0.153	NM_002354.2:499
IL33	1.34	0.556	0.248	2.43	0.0369	0.158	NM_033439.3:1842
DPP4	1.5	0.63	0.266	2.74	0.0385	0.163	NM_001935.3:1861
ICAM1	0.952	0.4	0.167	1.74	0.0389	0.164	NM_000201.2:2253
JAG1	0.631	0.266	0.109	1.15	0.0393	0.165	NM_000214.2:3509
GAS1	1.3	0.551	0.224	2.38	0.0395	0.165	NM_002048.2:948
TGFB1	0.762	0.323	0.129	1.39	0.0399	0.165	NM_000660.4:1473
MS4A4A	1.18	0.504	0.191	2.17	0.0413	0.169	NM_001243266.1:692
STAT3	0.526	0.225	0.0847	0.968	0.0416	0.169	NM_003150.3:2936
CD44	1.08	0.462	0.173	1.98	0.0418	0.169	NM_001001392.1:566
FBP1	1.06	0.457	0.169	1.96	0.0421	0.169	NM_001127628.1:488
PDGFRB	0.64	0.275	0.1	1.18	0.0426	0.169	NM_002609.3:460
COL4A5	0.808	0.348	0.125	1.49	0.0428	0.169	NM_000495.4:1714
EIF4EBP1	-0.766	0.33	-1.41	-0.119	0.0428	0.169	NM_004095.3:673
PTGER4	1.11	0.477	0.171	2.04	0.0428	0.169	NM_000958.2:975
CLEC14A	0.741	0.322	0.111	1.37	0.0439	0.172	NM_175060.1:1930
CXorf36	0.651	0.283	0.096	1.21	0.0443	0.172	NM_024689.2:131
ITGB2	0.907	0.395	0.133	1.68	0.0445	0.172	NM_000211.3:1412
CD84	1.08	0.471	0.155	2	0.0451	0.174	NM_001184879.1:1015
HLA	0.765	0.337	0.105	1.42	0.0464	0.177	NM_019111.3:335
CTSS	1.02	0.448	0.14	1.9	0.0465	0.177	NM_004079.3:685
TLR2	0.888	0.393	0.119	1.66	0.0471	0.178	NM_001318787.1:484
IGF2R	0.459	0.204	0.0586	0.86	0.0484	0.182	NM_000876.2:7820
CMKLR1	1.03	0.463	0.12	1.94	0.0508	0.188	NM_004072.2:762
CCL3/L1	1.06	0.478	0.123	2	0.0509	0.188	NM_021006.5:411
CD14	1.12	0.504	0.129	2.1	0.0511	0.188	NM_001174105.1:1020
OASL	-1.38	0.622	-2.6	-0.159	0.0511	0.188	NM_003733.2:1570
VTCN1	-1.84	0.833	-3.48	-0.208	0.0516	0.189	NM_001253849.1:871
HLA	0.879	0.399	0.0972	1.66	0.0521	0.189	NM_033554.2:857
IER3	0.901	0.409	0.0988	1.7	0.0523	0.189	NM_003897.3:204
CD38	1.22	0.554	0.132	2.31	0.0526	0.189	NM_001775.2:280
FCGR2B	0.841	0.384	0.0893	1.59	0.0531	0.19	NM_001002273.1:870
MYC	0.976	0.446	0.102	1.85	0.0535	0.19	NM_002467.3:1615
PTPRC	0.721	0.33	0.0746	1.37	0.0537	0.19	NM_080921.3:99
RELN	1.75	0.788	0.2	3.29	0.0541	0.191	NM_005045.3:988
CDH11	1.19	0.55	0.11	2.27	0.0562	0.197	NM_001797.2:152
SLC16A1	0.626	0.296	0.0453	1.21	0.0607	0.212	NM_003051.3:635
CD68	1.16	0.562	0.0581	2.26	0.066	0.229	NM_001251.2:1140
TIE1	0.652	0.318	0.0291	1.27	0.0673	0.232	NM_005424.4:2940
VEGFB	0.409	0.199	0.018	0.8	0.0675	0.232	NM_003377.3:687
HMGA1	-1.01	0.498	-1.99	-0.0388	0.0689	0.235	NM_145902.2:906
CEBPB	0.632	0.312	0.0214	1.24	0.07	0.238	NM_005194.3:1731
MXI1	0.627	0.312	0.0154	1.24	0.0722	0.244	NM_001008541.1:2037
COL6A3	0.581	0.291	0.00996	1.15	0.0741	0.249	NM_004369.3:3293
IFI6	-1.14	0.578	-2.27	-0.00722	0.0768	0.256	NM_002038.3:410
CDH2	1.08	0.545	0.00681	2.14	0.0768	0.256	NM_001792.3:3067
PECAM1	0.799	0.407	0.000704	1.6	0.0782	0.258	NM_000442.4:2492
THBD	2.41	1.21	0.0312	4.79	0.0783	0.258	NM_000361.2:1674
OAS2	-0.91	0.464	-1.82	0.000411	0.0786	0.258	NM_016817.2:380
NDUFA4L2	-1.37	0.699	-2.74	0.00237	0.0789	0.258	NM_020142.3:563
FCAR	1.55	0.784	0.014	3.09	0.0793	0.258	NM_133278.2:750
TNFSF13B	0.515	0.265	-0.00453	1.04	0.0807	0.26	NM_001145645.2:142
SELE	2.06	1.05	0.00522	4.11	0.081	0.26	NM_000450.2:257
WNT10A	-1.93	0.996	-3.89	0.0198	0.0811	0.26	NM_025216.2:1781
GPSM3	0.674	0.348	-0.0081	1.36	0.0815	0.26	NM_001276501.1:915
ISG15	-1.23	0.635	-2.47	0.0183	0.0823	0.261	NM_005101.3:305
IFIT2	-1.06	0.551	-2.14	0.0187	0.083	0.262	NM_001547.4:1995
FCGR2A	0.752	0.391	-0.0153	1.52	0.0837	0.262	NM_021642.3:60
TNFRSF10B	0.34	0.177	-0.00714	0.687	0.0839	0.262	NM_003842.3:565
ROR2	0.735	0.384	-0.0168	1.49	0.0843	0.262	NM_001318204.1:674
EIF2AK2	-0.463	0.242	-0.937	0.0116	0.0849	0.263	NM_001135652.2:516
ID4	0.983	0.516	-0.0287	2	0.086	0.264	NM_001546.3:2048
HDAC5	0.386	0.203	-0.0115	0.784	0.0861	0.264	NM_001015053.1:2169
CD8A	0.899	0.474	-0.0294	1.83	0.0869	0.266	NM_001768.6:2029
TLR8	-0.962	0.512	-1.97	0.0419	0.0898	0.269	NM_138636.4:2210
TNFRSF25	-0.583	0.311	-1.19	0.0255	0.0899	0.269	NM_148970.1:151
NECTIN1	-0.893	0.477	-1.83	0.0414	0.0905	0.269	NM_002855.4:357
TNFRSF1A	0.483	0.258	-0.0225	0.989	0.0906	0.269	NM_001065.2:515
RSAD2	-1.09	0.583	-2.23	0.0524	0.091	0.269	NM_080657.4:1057
TLR1	0.578	0.309	-0.0278	1.18	0.091	0.269	NM_003263.3:696
NOTCH2	0.246	0.132	-0.0119	0.504	0.091	0.269	NM_024408.3:2842
BNIP3	-0.552	0.296	-1.13	0.0289	0.0921	0.272	NM_004052.3:116
BBC3	-0.424	0.228	-0.871	0.0243	0.0935	0.274	NM_014417.4:1310
CCL4	0.808	0.436	-0.0476	1.66	0.0939	0.274	NM_002984.2:35
IFI27	-1.18	0.64	-2.43	0.0734	0.0948	0.276	NM_005532.3:390
BNIP3L	0.711	0.387	-0.0475	1.47	0.096	0.278	NM_001330491.1:2559
AKT1	-0.375	0.205	-0.778	0.0275	0.0978	0.281	NM_005163.2:2207
ADM	0.758	0.415	-0.0561	1.57	0.098	0.281	NM_001124.2:1413
HAVCR2	0.758	0.417	-0.0589	1.57	0.099	0.283	NM_032782.3:955
BRCA2	-0.722	0.397	-1.5	0.0574	0.0995	0.283	NM_000059.3:1373
A2M	0.543	0.299	-0.0442	1.13	0.1	0.283	NM_000014.4:1685
IFNGR2	0.361	0.199	-0.03	0.752	0.1	0.283	NM_005534.3:1963
VCAM1	0.964	0.535	-0.0847	2.01	0.102	0.286	NM_001078.3:2535
CXCL10	-1.1	0.608	-2.29	0.0974	0.102	0.286	NM_001565.3:122
SLC2A1	-0.557	0.312	-1.17	0.0549	0.105	0.292	NM_006516.2:264
KLRK1	0.872	0.496	-0.101	1.84	0.109	0.304	NM_007360.3:522
CSF3R	1.07	0.612	-0.127	2.27	0.11	0.305	NM_000760.3:2066
IRF8	0.69	0.395	-0.0839	1.46	0.111	0.306	NM_002163.2:1245
PC	-0.542	0.313	-1.16	0.0706	0.114	0.311	NM_000920.3:262
NLRP3	1.8	1.04	-0.227	3.83	0.116	0.316	NM_001079821.2:3335
RNLS	0.275	0.161	-0.0399	0.591	0.118	0.32	NM_001031709.2:726
RPL7A	0.508	0.299	-0.0782	1.09	0.12	0.326	NM_000972.2:657
VHL	-0.448	0.266	-0.969	0.0729	0.123	0.331	NM_198156.1:420
SREBF1	-0.448	0.267	-0.971	0.0743	0.124	0.332	NM_001005291.1:1392
CD45RO	0.61	0.363	-0.103	1.32	0.124	0.333	NM_080921.3:258
MX1	-0.827	0.495	-1.8	0.142	0.125	0.334	NM_001144925.2:1369
NID2	0.864	0.524	-0.164	1.89	0.13	0.346	NM_007361.3:1995
CXCL11	-1.14	0.696	-2.51	0.22	0.131	0.347	NM_005409.4:333
DTX3L	-0.464	0.283	-1.02	0.091	0.132	0.348	NM_138287.3:1543
FSTL3	0.846	0.518	-0.169	1.86	0.133	0.348	NM_005860.2:255
RBL2	0.317	0.194	-0.0637	0.698	0.134	0.348	NM_001323611.1:1085
MICB	-0.72	0.441	-1.59	0.145	0.134	0.348	NM_005931.3:1387
SLC11A1	1.14	0.702	-0.234	2.52	0.135	0.349	NM_000578.3:1679
POLD1	-0.768	0.474	-1.7	0.16	0.136	0.35	NM_001256849.1:1356
GLUD1	0.26	0.16	-0.0543	0.574	0.136	0.35	NM_005271.2:2680
APOE	0.805	0.498	-0.172	1.78	0.137	0.352	NM_000041.2:96
BIRC3	1.74	1.08	-0.37	3.85	0.141	0.357	NM_001165.4:6567
IL10RA	0.597	0.374	-0.136	1.33	0.141	0.357	NM_001558.2:150
OAS3	-0.744	0.466	-1.66	0.17	0.142	0.357	NM_006187.3:2354
BCL2L1	-0.623	0.391	-1.39	0.144	0.142	0.357	NM_001191.3:1421
FADD	-0.22	0.138	-0.491	0.0508	0.142	0.357	NM_003824.3:810
IL16	0.658	0.413	-0.152	1.47	0.143	0.357	NM_004513.4:1262
PTGS2	2.07	1.29	-0.462	4.61	0.143	0.358	NM_000963.1:495
CD209	1.23	0.778	-0.294	2.75	0.145	0.36	NM_021155.2:1532
HCK	0.722	0.458	-0.176	1.62	0.146	0.36	NM_001172129.1:325
IFIT1	-0.995	0.631	-2.23	0.243	0.146	0.36	NM_001270930.1:1675
AXL	0.596	0.379	-0.147	1.34	0.147	0.361	NM_001699.4:1535
CD48	0.664	0.423	-0.165	1.49	0.148	0.361	NM_001778.3:413
CXCL3	1.76	1.12	-0.426	3.95	0.149	0.364	NM_002090.2:467
RICTOR	0.262	0.168	-0.0671	0.59	0.15	0.364	NM_001285439.1:117
LAIR1	0.661	0.425	-0.172	1.49	0.151	0.365	NM_001289023.2:864
NFKBIE	-0.429	0.277	-0.973	0.114	0.153	0.365	NM_004556.2:876
RASAL1	-1.14	0.739	-2.59	0.306	0.153	0.365	NM_001193520.1:3097
RAD50	0.28	0.181	-0.0749	0.635	0.153	0.365	NM_005732.3:1357
S100A9	-1.82	1.18	-4.13	0.488	0.153	0.365	NM_002965.3:137
CD36	0.872	0.564	-0.234	1.98	0.153	0.365	NM_001001548.2:705
ERO1A	-0.455	0.295	-1.03	0.123	0.154	0.365	NM_014584.2:963
HLA	0.908	0.59	-0.248	2.06	0.155	0.365	NM_002119.3:3075
TMEM140	0.559	0.364	-0.154	1.27	0.156	0.366	NM_018295.3:377
CYBB	0.512	0.334	-0.143	1.17	0.157	0.367	NM_000397.3:1034
HLA	1.12	0.731	-0.315	2.55	0.157	0.368	NM_002124.3:1016
IFITM2	0.554	0.365	-0.162	1.27	0.16	0.373	NM_006435.2:390
OAS1	-0.793	0.527	-1.83	0.24	0.163	0.378	NM_001032409.1:805
CLEC7A	0.633	0.421	-0.192	1.46	0.163	0.378	NM_197954.2:55
SFRP1	0.884	0.592	-0.276	2.04	0.166	0.383	NM_003012.3:1320
CD74	0.631	0.428	-0.207	1.47	0.171	0.393	NM_001025159.2:1161
MAP3K7	-0.159	0.108	-0.37	0.0526	0.172	0.393	NM_003188.3:1178
EIF2B4	-0.288	0.196	-0.672	0.0965	0.173	0.395	NM_001034116.1:1258
FGF18	-1.06	0.722	-2.47	0.359	0.174	0.396	NM_003862.2:1030
NECTIN2	-0.398	0.275	-0.937	0.14	0.178	0.403	NM_001042724.1:1120
GOT2	-0.268	0.186	-0.632	0.0962	0.18	0.404	NM_002080.3:674
CTNNB1	0.269	0.187	-0.0971	0.635	0.18	0.404	NM_001098209.1:1938
CBLC	-1.7	1.17	-4	0.6	0.181	0.404	NM_001130852.1:657
PSMB5	-0.208	0.145	-0.493	0.076	0.181	0.404	NM_001130725.1:426
HIF1A	0.518	0.361	-0.189	1.22	0.181	0.404	NM_181054.2:930
APC	0.255	0.179	-0.0963	0.605	0.185	0.412	NM_001127510.2:462
HRAS	-0.283	0.201	-0.677	0.111	0.189	0.418	NM_005343.3:842
PARP12	-0.425	0.303	-1.02	0.168	0.19	0.419	NM_022750.3:1843
CCR5	0.644	0.459	-0.255	1.54	0.191	0.419	NM_000579.3:366
MARCO	1.27	0.905	-0.505	3.04	0.191	0.419	NM_006770.3:1435
IL1B	0.965	0.689	-0.386	2.32	0.195	0.426	NM_000576.2:1122
NOTCH1	-0.495	0.357	-1.2	0.205	0.196	0.426	NM_017617.3:2999
SMAP1	-0.188	0.136	-0.455	0.0783	0.196	0.426	NM_001044305.2:823
COMP	-1.29	0.93	-3.11	0.538	0.197	0.426	NM_000095.2:1271
IFNAR1	0.23	0.168	-0.099	0.559	0.201	0.432	NM_000629.2:461
CD1C	1.63	1.19	-0.699	3.96	0.203	0.437	NM_001765.2:564
IFI16	0.432	0.319	-0.192	1.06	0.205	0.438	NM_001206567.1:2351
PFKM	0.485	0.358	-0.217	1.19	0.205	0.438	NM_000289.5:2672
COL11A1	-1.4	1.03	-3.42	0.63	0.207	0.439	NM_001854.3:5744
FGFR1	0.506	0.375	-0.229	1.24	0.207	0.439	NM_001174064.1:1756
FAM30A	1.67	1.23	-0.742	4.07	0.208	0.44	NR_026800.2:9125
GBP2	0.356	0.266	-0.164	0.877	0.209	0.441	NM_004120.4:1744
TREM1	1.47	1.09	-0.666	3.61	0.21	0.442	NM_001242589.2:101
CCL18	1.3	0.98	-0.618	3.22	0.216	0.451	NM_002988.3:45
CD300A	0.606	0.46	-0.296	1.51	0.217	0.451	NM_001256841.1:371
BAX	-0.4	0.304	-0.997	0.196	0.218	0.451	NM_004324.3:330
NGFR	1.28	0.966	-0.614	3.17	0.218	0.451	NM_002507.3:512
EDN1	0.846	0.644	-0.416	2.11	0.218	0.451	NM_001955.2:770
IL2RG	0.543	0.416	-0.271	1.36	0.22	0.454	NM_000206.1:595
TNFSF13	0.248	0.19	-0.124	0.62	0.221	0.454	NM_003808.3:810
GPC4	0.374	0.288	-0.191	0.939	0.224	0.459	NM_001448.2:820
IRF9	-0.355	0.275	-0.893	0.184	0.225	0.46	NM_006084.4:723
ANGPTL4	0.722	0.56	-0.375	1.82	0.226	0.461	NM_001039667.2:1088
HLA	0.512	0.4	-0.271	1.3	0.229	0.465	NM_006120.3:396
ANGPT2	-0.478	0.374	-1.21	0.256	0.231	0.466	NM_001147.2:1775
LDHA	-0.348	0.273	-0.882	0.187	0.231	0.466	NM_001135239.1:1053
BAD	-0.22	0.173	-0.558	0.119	0.232	0.467	NM_004322.3:963
ENTPD1	0.43	0.347	-0.251	1.11	0.244	0.486	NM_001098175.1:1418
BBS1	0.319	0.258	-0.186	0.825	0.244	0.486	NM_024649.4:82
TNFRSF10C	1.56	1.25	-0.893	4.01	0.244	0.486	NM_003841.3:682
IFIH1	-0.535	0.434	-1.39	0.315	0.246	0.486	NM_022168.3:3250
SAMD9	-0.483	0.392	-1.25	0.285	0.246	0.486	NM_017654.3:490
CXCL9	0.879	0.714	-0.52	2.28	0.246	0.486	NM_002416.2:2012
TAP2	-0.404	0.329	-1.05	0.24	0.247	0.487	NM_018833.2:912
HLA	0.539	0.44	-0.323	1.4	0.248	0.488	NM_002118.3:20
CXCR2	1.42	1.16	-0.85	3.69	0.251	0.492	NM_001557.3:409
CDK6	0.48	0.397	-0.298	1.26	0.254	0.497	NM_001145306.1:1373
DTX4	-0.565	0.468	-1.48	0.353	0.255	0.497	NM_015177.1:4820
PLA2G2A	1.34	1.12	-0.85	3.52	0.259	0.502	NM_000300.2:715
ITPK1	-0.245	0.207	-0.65	0.161	0.264	0.51	NM_001142593.2:958
C1QB	0.569	0.481	-0.374	1.51	0.264	0.51	NM_000491.3:816
RORC	-1.16	0.979	-3.08	0.755	0.265	0.51	NM_001001523.1:2839
CPA3	1.67	1.41	-1.09	4.42	0.266	0.511	NM_001870.2:768
C1QA	0.585	0.497	-0.39	1.56	0.267	0.511	NM_015991.3:636
TTC30A	-0.411	0.35	-1.1	0.275	0.268	0.511	NM_152275.3:2492
WNT5A	0.715	0.612	-0.484	1.91	0.27	0.513	NM_003392.3:987
MMP9	0.623	0.538	-0.432	1.68	0.274	0.518	NM_004994.2:2011
IFIT3	-0.649	0.562	-1.75	0.453	0.275	0.518	NM_001031683.3:712
LAG3	0.648	0.562	-0.453	1.75	0.276	0.518	NM_002286.5:1736
HDAC11	-0.291	0.253	-0.787	0.204	0.276	0.518	NM_001330636.1:865
ITGAE	0.244	0.212	-0.171	0.659	0.276	0.518	NM_002208.4:3647
C5AR1	1.31	1.13	-0.911	3.53	0.277	0.519	NM_001736.3:546
TMEM173	0.305	0.268	-0.22	0.83	0.282	0.526	NM_198282.1:725
STAT1	-0.368	0.326	-1.01	0.27	0.285	0.53	NM_007315.3:239
ARNT2	0.615	0.553	-0.468	1.7	0.292	0.541	NM_014862.3:1133
TGFB2	0.505	0.455	-0.387	1.4	0.293	0.542	NM_001135599.3:1972
TNKS	0.21	0.191	-0.164	0.584	0.296	0.547	NM_003747.2:1948
LILRA5	1.39	1.26	-1.07	3.86	0.297	0.547	NM_181879.2:545
GZMA	0.607	0.558	-0.488	1.7	0.303	0.556	NM_006144.3:215
PSMB8	-0.352	0.328	-0.995	0.291	0.308	0.564	NM_004159.4:1080
CD96	0.499	0.467	-0.415	1.41	0.31	0.565	NM_005816.4:1355
MB21D1	0.231	0.22	-0.199	0.662	0.317	0.578	NM_138441.2:1198
FCGR1A	0.524	0.5	-0.457	1.5	0.32	0.58	NM_000566.3:561
SPRY4	-0.494	0.474	-1.42	0.434	0.321	0.582	NM_030964.3:1900
CST2	-1.05	1	-3.02	0.918	0.323	0.583	NM_001322.2:201
PARP9	-0.346	0.333	-0.999	0.307	0.324	0.583	NM_001146103.1:1188
DUSP2	1.28	1.23	-1.13	3.7	0.326	0.584	NM_004418.3:1235
MAPK10	1.42	1.37	-1.27	4.12	0.328	0.586	NM_001318067.1:2280
TNFRSF11B	0.674	0.654	-0.609	1.96	0.33	0.588	NM_002546.3:572
HK2	-0.46	0.45	-1.34	0.422	0.33	0.588	NM_000189.4:2883
RUNX3	-0.8	0.789	-2.35	0.746	0.334	0.592	NM_001031680.2:3786
CCNA1	-0.946	0.933	-2.78	0.882	0.334	0.592	NM_001111045.1:892
WNT2	0.936	0.921	-0.869	2.74	0.336	0.594	NM_003391.2:2014
TLR5	0.302	0.301	-0.287	0.891	0.339	0.597	NM_003268.5:2570
HMGB1	0.391	0.39	-0.373	1.16	0.34	0.597	NM_002128.5:3400
MS4A1	0.771	0.779	-0.756	2.3	0.348	0.61	NM_021950.3:161
TPM1	0.363	0.374	-0.37	1.1	0.355	0.62	NM_000366.5:830
TNFRSF8	1.28	1.33	-1.32	3.88	0.36	0.627	NM_001243.3:549
KDR	0.367	0.383	-0.384	1.12	0.361	0.627	NM_002253.2:336
CASP8	-0.226	0.237	-0.691	0.239	0.363	0.629	NM_001228.4:762
PDGFA	0.29	0.305	-0.307	0.888	0.364	0.629	NM_033023.4:2390
GLS	0.304	0.32	-0.324	0.932	0.365	0.629	NM_014905.4:165
ITGAL	0.37	0.392	-0.398	1.14	0.368	0.633	NM_002209.2:3905
LTBP1	0.385	0.413	-0.423	1.19	0.372	0.637	NM_000627.3:1970
NKG7	0.449	0.482	-0.495	1.39	0.373	0.637	NM_005601.3:633
ITGA6	0.193	0.208	-0.214	0.601	0.375	0.637	NM_001316306.1:1982
AQP9	0.806	0.867	-0.895	2.51	0.375	0.637	NM_001320635.1:753
PIAS4	-0.189	0.204	-0.588	0.21	0.375	0.637	NM_015897.2:454
MICA	0.192	0.208	-0.215	0.599	0.376	0.637	NM_000247.1:550
CXCL1	0.905	0.981	-1.02	2.83	0.378	0.638	NM_001511.3:743
IFI35	-0.354	0.384	-1.11	0.399	0.378	0.638	NM_005533.4:729
TNFSF4	-0.399	0.441	-1.26	0.466	0.387	0.651	NM_001297562.1:332
PRKCA	0.293	0.325	-0.344	0.93	0.389	0.652	NM_002737.2:818
TRIM21	0.223	0.249	-0.266	0.711	0.393	0.655	NM_003141.3:1190
ANGPT1	1.43	1.59	-1.69	4.54	0.393	0.655	NM_001199859.1:3620
CD27	0.958	1.07	-1.14	3.06	0.394	0.656	NM_001242.4:326
SIRPB2	0.94	1.06	-1.13	3.01	0.397	0.659	NM_001134836.1:600
SNAI1	1.17	1.32	-1.42	3.76	0.399	0.661	NM_005985.3:960
CD3D	0.387	0.444	-0.483	1.26	0.404	0.667	NM_000732.4:127
IL2RA	1.01	1.15	-1.25	3.27	0.405	0.667	NM_000417.2:1222
MMP7	-0.712	0.82	-2.32	0.896	0.406	0.667	NM_002423.3:265
MSH6	0.21	0.243	-0.266	0.686	0.408	0.669	NM_000179.2:1015
LAMB3	-0.469	0.544	-1.53	0.597	0.409	0.669	NM_000228.2:3350
GIMAP4	0.291	0.338	-0.373	0.954	0.411	0.67	NM_018326.2:315
MFGE8	0.451	0.527	-0.581	1.48	0.412	0.67	NM_001114614.1:328
BMP2	1.42	1.65	-1.82	4.65	0.413	0.672	NM_001200.3:1193
PNOC	-0.808	0.964	-2.7	1.08	0.421	0.683	NM_001284244.1:241
RELA	0.101	0.122	-0.137	0.34	0.425	0.687	NM_021975.3:1990
IL10	1.18	1.42	-1.6	3.96	0.427	0.687	NM_000572.2:240
RPTOR	-0.26	0.314	-0.876	0.356	0.428	0.687	NM_001163034.1:3139
NFKB2	0.264	0.32	-0.363	0.891	0.428	0.687	NM_001077494.3:1986
IL15	-0.437	0.531	-1.48	0.604	0.43	0.688	NM_000585.4:715
CXCL6	1.59	1.93	-2.2	5.38	0.431	0.689	NM_002993.3:308
RB1	0.21	0.258	-0.296	0.716	0.434	0.692	NM_000321.2:2769
CD79A	1.07	1.31	-1.5	3.63	0.436	0.693	NM_001783.3:618
CCL5	0.391	0.482	-0.555	1.34	0.437	0.693	NM_002985.2:277
SELL	1.17	1.45	-1.67	4.01	0.442	0.699	NM_000655.4:1872
TWIST1	0.73	0.91	-1.05	2.51	0.443	0.699	NM_000474.3:293
BCAT1	-0.551	0.693	-1.91	0.806	0.445	0.7	NM_005504.6:1060
TLR3	-0.335	0.424	-1.17	0.495	0.447	0.701	NM_003265.2:37
RIPK1	0.207	0.262	-0.306	0.72	0.447	0.701	NM_003804.3:1304
HERC6	-0.35	0.446	-1.22	0.524	0.451	0.705	NM_001165136.1:883
IKBKG	-0.181	0.231	-0.634	0.272	0.452	0.706	NM_001099856.4:1719
ITGAV	0.204	0.269	-0.322	0.731	0.464	0.721	NM_001144999.2:2701
STC1	-0.543	0.714	-1.94	0.857	0.465	0.721	NM_003155.2:2172
S100A8	1.1	1.44	-1.73	3.92	0.465	0.721	NM_002964.4:365
ITGA1	0.2	0.271	-0.33	0.731	0.477	0.736	NM_181501.1:502
RAD51C	-0.21	0.285	-0.768	0.349	0.479	0.739	NM_058216.2:15
EPM2AIP1	0.19	0.263	-0.325	0.705	0.486	0.747	NM_014805.3:1322
IRF7	-0.326	0.451	-1.21	0.558	0.487	0.747	NM_004029.2:1705
BRD3	-0.158	0.22	-0.589	0.274	0.49	0.751	NM_007371.3:2621
TGFB3	0.329	0.461	-0.574	1.23	0.491	0.751	NM_001329938.1:262
LIF	0.319	0.448	-0.559	1.2	0.493	0.751	NM_002309.4:3740
CCR2	1.32	1.87	-2.35	4.99	0.498	0.756	NM_001123041.2:438
ITGB8	-0.384	0.546	-1.45	0.687	0.499	0.756	NM_002214.2:2609
CD45RA	1.01	1.44	-1.82	3.85	0.5	0.756	NM_002838.4:258
TREM2	0.353	0.505	-0.636	1.34	0.5	0.756	NM_018965.3:848
CXCR6	0.984	1.41	-1.78	3.75	0.503	0.757	NM_006564.1:97
INHBA	-0.39	0.564	-1.5	0.716	0.505	0.759	NM_002192.2:1914
PRR5	0.231	0.335	-0.425	0.888	0.506	0.759	NM_015366.3:1635
CCL20	0.75	1.12	-1.44	2.94	0.52	0.772	NM_001130046.1:295
CHUK	0.128	0.192	-0.248	0.503	0.52	0.772	NM_001278.4:3263
SYK	-0.258	0.388	-1.02	0.502	0.521	0.772	NM_003177.5:808
RELB	0.279	0.42	-0.543	1.1	0.521	0.772	NM_006509.3:956
SLAMF7	1.01	1.51	-1.95	3.96	0.521	0.772	NM_021181.3:215
MYD88	0.142	0.214	-0.277	0.561	0.522	0.772	NM_002468.3:2145
TRAT1	0.904	1.37	-1.77	3.58	0.524	0.773	NM_016388.3:578
IL18	0.257	0.39	-0.508	1.02	0.525	0.773	NM_001243211.1:392
IL6R	0.311	0.473	-0.617	1.24	0.526	0.773	NM_000565.3:846
PSMB10	-0.217	0.332	-0.867	0.433	0.528	0.773	NM_002801.3:249
PSMB9	-0.228	0.349	-0.912	0.456	0.529	0.773	NM_002800.4:394
PIK3CD	0.203	0.312	-0.408	0.815	0.529	0.773	NM_001350234.1:664
MRE11	-0.13	0.2	-0.522	0.262	0.531	0.774	NM_001330347.1:2169
BID	-0.223	0.347	-0.903	0.456	0.534	0.777	NM_001196.3:1604
IDO1	-0.434	0.681	-1.77	0.901	0.538	0.78	NM_002164.5:52
TDO2	-0.63	0.991	-2.57	1.31	0.539	0.78	NM_005651.3:315
IL1R2	0.543	0.857	-1.14	2.22	0.541	0.78	NR_048564.1:949
CXCR4	0.268	0.423	-0.562	1.1	0.541	0.78	NM_001008540.1:1060
B2M	0.191	0.313	-0.422	0.804	0.555	0.798	NM_004048.2:573
HLA	-0.261	0.429	-1.1	0.579	0.556	0.798	NM_001098479.1:285
MET	0.343	0.57	-0.774	1.46	0.56	0.802	NM_000245.2:1488
TAPBPL	-0.15	0.25	-0.639	0.34	0.563	0.802	NM_018009.4:1425
CD19	1.05	1.74	-2.37	4.46	0.563	0.802	NM_001770.4:1770
CD28	1.04	1.73	-2.35	4.42	0.564	0.802	NM_001243077.1:438
GNLY	-0.422	0.717	-1.83	0.984	0.57	0.809	NM_012483.3:540
CD2	0.27	0.463	-0.637	1.18	0.573	0.812	NM_001767.3:683
LILRB4	0.32	0.554	-0.765	1.41	0.576	0.814	NM_001278426.3:591
BRD4	-0.175	0.304	-0.771	0.42	0.577	0.814	NM_001330384.1:2083
PRLR	0.837	1.46	-2.02	3.69	0.58	0.816	NM_000949.5:990
GZMH	0.671	1.17	-1.63	2.97	0.582	0.816	NM_033423.3:705
ICAM3	0.194	0.341	-0.474	0.862	0.582	0.816	NM_002162.3:1225
MLH1	0.115	0.204	-0.284	0.515	0.584	0.817	NM_000249.2:1605
PGPEP1	-0.234	0.416	-1.05	0.582	0.586	0.818	NM_001300927.1:6607
CD3G	0.588	1.05	-1.46	2.64	0.587	0.818	NM_000073.2:404
BLM	-1.33	2.36	-5.96	3.31	0.589	0.818	NM_000057.3:1434
P4HA1	-0.121	0.218	-0.549	0.306	0.59	0.819	NM_000917.3:805
TNFRSF10D	1.06	1.92	-2.7	4.83	0.593	0.821	NM_003840.4:838
KLRB1	1.24	2.25	-3.18	5.65	0.596	0.824	NM_002258.2:85
OLFML2B	0.298	0.555	-0.789	1.38	0.603	0.832	NM_015441.1:2920
LY9	1.01	1.88	-2.67	4.69	0.604	0.832	NM_001033667.2:339
SFXN1	-0.0943	0.178	-0.443	0.254	0.607	0.834	NM_001322977.1:191
APOL6	0.135	0.26	-0.374	0.645	0.614	0.842	NM_030641.3:289
CXCL16	0.169	0.33	-0.478	0.817	0.619	0.847	NM_001100812.1:743
CD4	0.857	1.68	-2.44	4.15	0.622	0.849	NM_000616.4:1524
FCGR3A/B	0.255	0.508	-0.74	1.25	0.626	0.853	NM_000570.4:255
EOMES	0.535	1.09	-1.6	2.67	0.635	0.863	NM_001278182.1:1522
MAML2	-0.123	0.253	-0.618	0.373	0.638	0.866	NM_032427.1:4125
RAD51	-1.34	2.78	-6.79	4.11	0.641	0.867	NM_133487.3:1570
TNFSF10	-0.243	0.509	-1.24	0.754	0.643	0.868	NM_003810.3:155
TNFSF8	0.835	1.76	-2.61	4.28	0.646	0.871	NM_001244.3:399
PLOD2	0.225	0.479	-0.714	1.16	0.649	0.873	NM_182943.2:2588
ITGA4	0.179	0.388	-0.582	0.94	0.655	0.88	NM_000885.5:1019
CCND3	0.2	0.439	-0.66	1.06	0.658	0.882	NM_001136017.2:760
SLC1A5	-0.152	0.338	-0.815	0.511	0.662	0.885	NM_001145144.1:648
PMS2	0.0756	0.168	-0.254	0.406	0.663	0.885	NM_000535.6:894
PDK1	0.129	0.29	-0.438	0.697	0.665	0.886	NM_002610.3:401
CSF2RB	0.727	1.63	-2.47	3.92	0.666	0.886	NM_000395.2:1547
CTLA4	0.57	1.3	-1.98	3.12	0.672	0.891	NM_001037631.2:392
STAT2	-0.105	0.242	-0.58	0.369	0.673	0.891	NM_005419.2:1965
CCL19	0.364	0.836	-1.28	2	0.674	0.891	NM_006274.2:133
LTB	-0.538	1.25	-2.99	1.91	0.677	0.891	NM_002341.1:330
FLNB	0.103	0.24	-0.368	0.574	0.677	0.891	NM_001164319.1:8980
CD86	0.62	1.45	-2.22	3.46	0.678	0.891	NM_001206924.1:1685
FASLG	-0.435	1.03	-2.45	1.58	0.683	0.893	NM_000639.2:605
GBP1	-0.104	0.249	-0.593	0.384	0.684	0.893	NM_002053.2:1838
SH2D1A	0.684	1.63	-2.51	3.88	0.685	0.893	NM_001114937.2:418
PDCD1LG2	0.625	1.5	-2.31	3.56	0.686	0.893	NM_025239.3:235
WNT7B	-0.359	0.866	-2.06	1.34	0.688	0.893	NM_058238.2:1874
UBE2T	-1.33	3.21	-7.61	4.96	0.689	0.893	NM_014176.1:50
BRCA1	-0.578	1.4	-3.32	2.17	0.69	0.893	NM_007294.3:4677
NFAM1	0.709	1.73	-2.68	4.1	0.691	0.894	NM_145912.5:5290
SERPINA1	-0.179	0.447	-1.06	0.698	0.698	0.899	NM_001127702.1:963
PVR	-0.119	0.299	-0.705	0.468	0.7	0.899	NM_001135768.2:448
IFITM1	-0.214	0.54	-1.27	0.844	0.7	0.899	NM_003641.3:536
AXIN1	-0.129	0.326	-0.768	0.51	0.7	0.899	NM_181050.1:2742
TAP1	-0.164	0.417	-0.981	0.653	0.702	0.9	NM_000593.5:1000
CCR4	0.564	1.44	-2.26	3.39	0.705	0.9	NM_005508.4:672
SELP	0.581	1.49	-2.34	3.5	0.706	0.9	NM_003005.3:120
FGF13	0.772	2	-3.15	4.7	0.709	0.901	NM_001139498.1:975
NLRC5	0.132	0.342	-0.54	0.803	0.709	0.901	NM_032206.4:3668
CD244	0.438	1.22	-1.94	2.82	0.727	0.922	NM_001166663.1:1037
SIGLEC1	0.212	0.602	-0.968	1.39	0.732	0.923	NM_023068.3:4559
ITGA2	-0.109	0.31	-0.716	0.498	0.732	0.923	NM_002203.3:903
FLT1	-0.117	0.334	-0.773	0.538	0.733	0.923	NM_002019.4:530
IL34	0.865	2.47	-3.97	5.7	0.734	0.923	NM_001172771.1:1404
CD3E	0.712	2.04	-3.28	4.71	0.735	0.923	NM_000733.3:233
HLA	0.342	0.989	-1.6	2.28	0.738	0.923	NM_002120.3:124
PARP4	0.0791	0.231	-0.374	0.532	0.739	0.923	NM_006437.3:1399
NBN	-0.0661	0.195	-0.448	0.316	0.741	0.923	NM_002485.4:1046
ITGAM	0.607	1.8	-2.92	4.13	0.743	0.923	NM_000632.3:1400
RIPK2	0.0858	0.257	-0.417	0.589	0.745	0.923	NM_003821.5:1306
FAM124B	0.838	2.52	-4.09	5.77	0.747	0.923	NM_001122779.1:1620
SPIB	0.555	1.69	-2.75	3.86	0.75	0.923	NM_003121.3:1029
ZAP70	0.59	1.81	-2.95	4.13	0.751	0.923	NM_001079.3:1175
F2RL1	-0.136	0.42	-0.96	0.688	0.753	0.923	NM_005242.4:1388
C5	0.547	1.69	-2.77	3.87	0.754	0.923	NM_001317163.1:2212
IL18R1	0.606	1.88	-3.08	4.29	0.754	0.923	NM_001282399.1:683
FPR3	0.146	0.457	-0.749	1.04	0.756	0.923	NM_002030.4:733
KLRD1	0.45	1.43	-2.34	3.24	0.759	0.923	NM_002262.3:393
BATF3	0.589	1.87	-3.08	4.26	0.76	0.923	NM_018664.2:725
LILRA1	0.583	1.86	-3.06	4.23	0.761	0.923	NM_001278318.1:486
MYCT1	0.752	2.4	-3.95	5.46	0.761	0.923	NM_025107.2:159
NEIL1	0.136	0.438	-0.722	0.994	0.763	0.923	NM_024608.2:1675
WDR76	-0.901	2.92	-6.62	4.81	0.764	0.923	NM_024908.3:1875
TNFRSF17	0.714	2.32	-3.83	5.26	0.765	0.923	NM_001192.2:305
SBNO2	0.112	0.365	-0.604	0.827	0.766	0.923	NM_001100122.1:1686
LAMA1	0.22	0.719	-1.19	1.63	0.766	0.923	NM_005559.3:9002
HES1	-0.0804	0.263	-0.596	0.435	0.766	0.923	NM_005524.2:860
CD40LG	0.438	1.43	-2.37	3.25	0.767	0.923	NM_000074.2:1225
GHR	1.11	3.68	-6.09	8.32	0.769	0.923	NM_000163.2:1835
PTPN11	-0.0552	0.183	-0.414	0.304	0.769	0.923	NM_001330437.1:228
CD80	-0.418	1.41	-3.17	2.34	0.773	0.926	NM_005191.3:674
FZD8	-0.506	1.73	-3.89	2.88	0.776	0.927	NM_031866.1:890
MMRN2	-0.155	0.534	-1.2	0.892	0.777	0.927	NM_024756.2:3040
THY1	0.204	0.712	-1.19	1.6	0.78	0.928	NM_006288.3:420
RIPK3	-0.391	1.37	-3.07	2.29	0.782	0.928	NM_006871.3:1072
SLC7A5	0.127	0.448	-0.751	1.01	0.782	0.928	NM_003486.6:2011
KRAS	-0.0392	0.139	-0.312	0.234	0.784	0.929	NM_004985.3:1790
IRF1	0.12	0.438	-0.739	0.98	0.789	0.933	NM_002198.2:557
ICOSLG	-0.135	0.499	-1.11	0.844	0.793	0.935	NM_015259.4:1190
HLA	-0.0851	0.32	-0.712	0.541	0.795	0.935	NM_005514.6:1247
ROBO4	0.496	1.86	-3.15	4.14	0.796	0.935	NM_019055.5:3080
BCL6B	0.58	2.18	-3.69	4.85	0.796	0.935	NM_181844.3:608
IL32	0.105	0.401	-0.681	0.891	0.799	0.935	NM_004221.4:358
COL5A1	0.158	0.613	-1.04	1.36	0.802	0.935	NM_000093.4:1133
IL12RB2	0.429	1.67	-2.85	3.71	0.803	0.935	NM_001319233.1:880
CLECL1	0.425	1.66	-2.83	3.68	0.804	0.935	NM_172004.3:357
WNT11	0.417	1.64	-2.81	3.64	0.805	0.935	XM_011545241.2:1015
C2	0.0899	0.355	-0.606	0.786	0.805	0.935	NM_000063.5:730
LCK	0.517	2.07	-3.53	4.57	0.808	0.935	NM_005356.4:1723
P4HA2	0.0992	0.399	-0.683	0.881	0.809	0.935	NM_001017973.1:1748
LDHB	0.0843	0.342	-0.585	0.754	0.81	0.935	NM_001174097.2:1200
IL2RB	-0.116	0.47	-1.04	0.806	0.81	0.935	NM_000878.2:1980
PIK3CA	0.0393	0.161	-0.276	0.355	0.812	0.935	NM_006218.2:3296
PRF1	0.31	1.27	-2.18	2.8	0.813	0.935	NM_001083116.1:631
CASP3	-0.0612	0.254	-0.558	0.436	0.814	0.935	NM_032991.2:1002
CX3CR1	-0.107	0.448	-0.985	0.771	0.817	0.935	NM_001171171.1:2625
TNFRSF11A	0.464	1.95	-3.37	4.3	0.818	0.935	NM_001270949.1:1940
CD8B	0.268	1.14	-1.96	2.49	0.819	0.935	NM_172213.2:310
CCND1	-0.16	0.69	-1.51	1.19	0.821	0.935	NM_053056.2:857
PRKAA2	0.327	1.41	-2.43	3.08	0.822	0.935	NM_006252.3:4014
ICOS	0.405	1.78	-3.09	3.9	0.825	0.938	NM_012092.3:591
ZC3H12A	0.558	2.51	-4.35	5.47	0.829	0.94	NM_025079.2:1379
HLA	-0.0776	0.355	-0.773	0.618	0.831	0.941	NM_002116.7:298
TICAM1	0.0855	0.396	-0.692	0.863	0.834	0.943	NM_182919.3:2552
CASP1	0.0732	0.343	-0.599	0.746	0.835	0.943	NM_001223.4:1050
CD5	0.372	1.87	-3.29	4.03	0.847	0.95	NM_001346456.1:1526
VCAN	-0.128	0.648	-1.4	1.14	0.847	0.95	NM_001126336.2:394
CCL8	-0.102	0.518	-1.12	0.912	0.848	0.95	NM_005623.2:1012
LRRC32	0.0935	0.475	-0.837	1.02	0.848	0.95	NM_005512.2:3852
IRF3	-0.0547	0.297	-0.637	0.527	0.857	0.958	NM_001197122.1:607
IL11	0.268	1.46	-2.58	3.12	0.858	0.958	NM_000641.3:1723
DLL1	0.29	1.58	-2.81	3.39	0.858	0.958	NM_005618.3:1520
CXCL13	-0.142	0.798	-1.71	1.42	0.862	0.958	NM_006419.2:209
IRF5	0.356	2	-3.56	4.27	0.862	0.958	NM_002200.3:1845
ESR1	0.0955	0.547	-0.977	1.17	0.865	0.958	NM_000125.2:1595
LGALS9	-0.0762	0.437	-0.933	0.78	0.865	0.958	NM_002308.3:1206
CLEC5A	-0.187	1.08	-2.3	1.92	0.866	0.958	NM_013252.2:615
XCL1/2	-0.243	1.45	-3.09	2.6	0.871	0.958	NM_002995.2:266
TP53	-0.0438	0.264	-0.561	0.473	0.871	0.958	NM_000546.2:1330
CD6	0.261	1.59	-2.86	3.38	0.873	0.958	NM_001254751.1:1722
CD7	0.3	1.84	-3.3	3.9	0.874	0.958	NM_006137.6:440
TNFAIP6	0.121	0.746	-1.34	1.58	0.874	0.958	NM_007115.3:165
FUT4	0.545	3.36	-6.04	7.13	0.875	0.958	NM_002033.3:1151
ADAM12	0.132	0.824	-1.48	1.75	0.876	0.958	NM_003474.5:638
MAGEB2	-0.254	1.61	-3.42	2.91	0.879	0.958	NM_002364.4:1026
MFNG	0.311	1.99	-3.59	4.22	0.879	0.958	NM_002405.3:1768
ADORA2A	0.72	4.68	-8.46	9.89	0.881	0.958	NM_000675.5:951
UBA7	-0.0467	0.305	-0.645	0.551	0.881	0.958	NM_003335.2:580
HDAC3	0.0181	0.125	-0.227	0.263	0.888	0.963	NM_003883.3:1464
TLR7	0.221	1.54	-2.8	3.24	0.889	0.963	NM_016562.3:4120
CTSW	0.193	1.44	-2.62	3.01	0.896	0.968	NM_001335.3:1075
LOXL2	0.215	1.67	-3.06	3.49	0.9	0.968	NM_002318.2:40
TIGIT	0.155	1.21	-2.22	2.53	0.901	0.968	NM_173799.2:1968
APLNR	-0.121	0.981	-2.04	1.8	0.904	0.968	NM_005161.4:629
SERPINH1	0.0512	0.423	-0.778	0.88	0.906	0.968	NM_001207014.1:1850
CXCR3	0.251	2.08	-3.83	4.33	0.907	0.968	NM_001142797.1:654
DEPTOR	0.0539	0.45	-0.828	0.936	0.907	0.968	NM_001283012.1:1141
TAF3	0.337	2.85	-5.25	5.93	0.909	0.968	NM_031923.3:869
WNT5B	0.339	2.91	-5.36	6.04	0.91	0.968	NM_030775.2:254
HK1	0.0335	0.293	-0.541	0.608	0.911	0.968	NM_000188.2:3355
TLR9	0.522	4.64	-8.58	9.62	0.913	0.968	NM_017442.2:985
TYMP	0.0421	0.379	-0.7	0.784	0.914	0.968	NM_001113755.2:645
PTCD2	-0.047	0.428	-0.885	0.791	0.915	0.968	NM_001284403.1:326
CD276	-0.0306	0.281	-0.581	0.519	0.915	0.968	NM_001024736.1:2119
PLA1A	0.156	1.44	-2.67	2.98	0.916	0.968	NM_015900.2:1250
ARID1A	-0.0104	0.097	-0.2	0.18	0.917	0.968	NM_006015.4:1670
ALDOC	-0.052	0.509	-1.05	0.945	0.921	0.969	NM_005165.2:335
ITGB3	0.151	1.48	-2.74	3.04	0.921	0.969	NM_000212.2:4485
PALMD	0.044	0.453	-0.843	0.931	0.924	0.971	NM_017734.4:224
HDC	0.452	4.87	-9.09	9.99	0.928	0.973	NM_002112.3:1646
CSF1	0.0241	0.277	-0.52	0.568	0.932	0.973	NM_000757.5:251
NOD2	0.198	2.3	-4.31	4.71	0.933	0.973	NM_022162.1:4080
API5	0.0139	0.162	-0.304	0.332	0.933	0.973	NM_001142930.1:1552
OLR1	0.101	1.18	-2.21	2.41	0.934	0.973	NM_002543.3:254
CD274	0.155	1.92	-3.62	3.92	0.938	0.974	NM_014143.3:1243
TNF	-0.0895	1.12	-2.29	2.11	0.938	0.974	NM_000594.3:1366
PROM1	-0.105	1.42	-2.89	2.68	0.942	0.974	NM_001145847.1:596
GMIP	-0.271	3.71	-7.53	6.99	0.943	0.974	NM_001288998.1:1706
TAPBP	-0.0231	0.322	-0.654	0.607	0.944	0.974	NM_003190.4:1082
FAP	0.0449	0.633	-1.2	1.29	0.945	0.974	NM_004460.2:236
CD247	0.103	1.47	-2.77	2.98	0.946	0.974	NM_198053.2:329
MGMT	-0.0248	0.355	-0.721	0.671	0.946	0.974	NM_002412.3:323
CXCL14	-0.0565	0.874	-1.77	1.66	0.95	0.976	NM_004887.4:990
SPP1	-0.05	0.819	-1.65	1.55	0.952	0.977	NM_000582.2:760
NCR1	0.11	1.82	-3.47	3.69	0.953	0.977	NM_001145457.2:409
MAP3K12	0.144	2.61	-4.96	5.25	0.957	0.979	NM_006301.3:2680
CD58	-0.07	1.46	-2.94	2.8	0.963	0.981	NM_001144822.1:42
CX3CL1	0.0177	0.388	-0.743	0.778	0.965	0.981	NM_002996.3:1850
PDGFB	-0.0767	1.75	-3.5	3.35	0.966	0.981	NM_002608.2:1941
IL22RA1	-0.0728	1.67	-3.35	3.2	0.966	0.981	NM_021258.2:2524
HEY1	-0.107	2.57	-5.15	4.94	0.968	0.981	NM_001040708.1:1859
GBP4	-0.0157	0.391	-0.783	0.751	0.969	0.981	NM_052941.4:1761
PDCD1	0.0692	1.77	-3.39	3.53	0.97	0.981	NM_005018.1:175
IL1RN	-0.0434	1.23	-2.45	2.37	0.973	0.983	NM_000577.3:480
CD79B	0.0427	1.4	-2.71	2.8	0.976	0.985	NM_001039933.1:884
HLA	-0.0117	0.413	-0.822	0.799	0.978	0.985	NM_002117.4:898
DLL4	0.0405	1.87	-3.62	3.7	0.983	0.988	NM_019074.2:893
ELOB	-0.068	3.17	-6.27	6.14	0.983	0.988	NM_007108.2:800
PVRIG	-0.0218	3.02	-5.93	5.89	0.994	0.997	NM_024070.3:1390
TNFRSF9	0.01	1.58	-3.08	3.1	0.995	0.997	NM_001561.5:567
NF1	0.000588	0.174	-0.34	0.341	0.997	0.997	NM_000267.3:1260
