## Supplemental Table 4 for "The capacity of the ovarian cancer tumor microenvironment to integrate inflammation signaling conveys a shorter disease-free interval"

### Sheet: No threshold
Sup. Table 4, Jordan and Sikora et al 2020
Query Gene	Gene	Confidence
CEBPB	IL6	1
CEBPB	PTGS2	1
CEBPB	ICAM1	1
CEBPB	IL24	1
CEBPB	IL8	1
CEBPB	TNFAIP6	1
CEBPB	IL1B	1
CEBPB	CCL5	1
CEBPB	SERPINA1	1
CEBPB	EGR1	1
THBS1	TP53	1
CEBPB	FOS	1
IER3	NFKB1	1
THBS1	JUN	1
THBS1	EGR1	1
THBS1	E2F1	1
THBS1	MYC	1
CEBPB	LECT2	0.9999
CEBPB	PRG2	0.9999
MX1	STAT1	0.9999
CEBPB	ALB	0.9999
IRF7	IFNA6	0.9999
CEBPB	DLC1	0.9999
IER3	SP1	0.9999
IRF7	IFNB1	0.9998
CEBPB	TOP1	0.9997
IFITM1	STAT1	0.9996
CEBPB	HP	0.9995
CEBPB	NFKB1	0.9995
CEBPB	IL1A	0.9994
CEBPB	TGFB1	0.9994
CEBPB	LBP	0.9992
CEBPB	IL5	0.9991
THBS1	WT1	0.999
CEBPB	CDKN2B	0.9986
CEBPB	ADH1A	0.9985
IRF7	IFNA1	0.9985
CEBPB	IRF9	0.9982
CEBPB	ST6GAL1	0.9978
CEBPB	FASLG	0.9976
CEBPB	TNF	0.9973
IRF7	IFNA10	0.9972
HNF1A	MYC	0.9964
CEBPB	IGF1	0.9962
CEBPB	ABCB1	0.9958
CEBPB	C1QTNF3	0.9955
CEBPB	HSD11B1	0.9954
IFITM1	GLI2	0.9954
CEBPB	TTR	0.994
CEBPB	ADH1C	0.9938
CEBPB	IL10	0.9929
CEBPB	HSP90B1	0.9927
HNF1A	FABP2	0.9925
CEBPB	INSR	0.9924
CEBPB	TOM1	0.9923
CEBPB	AFP	0.9918
CEBPB	SFTPD	0.9915
HNF1A	HNF4A	0.9915
CEBPB	HPX	0.991
CEBPB	ELANE	0.991
CEBPB	ID1	0.9896
IRF7	NFKB1	0.9875
CEBPB	IL12B	0.987
HNF1A	FOXA3	0.9864
CEBPB	MEFV	0.9861
CEBPB	MYB	0.9851
IRF7	IFNA8	0.9851
CEBPB	ARG1	0.984
HNF1A	PDX1	0.9838
CEBPB	DAPK1	0.9836
CEBPB	RELA	0.9812
HNF1A	HNF4G	0.9808
IRF7	IFNA2	0.9805
HNF1A	CYP2E1	0.9805
CEBPB	CYP19A1	0.9803
HNF1A	CCND1	0.9798
HNF1A	ALB	0.9777
CEBPB	F8	0.9768
HNF1A	IGF1	0.9756
HNF1A	PPARD	0.975
THBS1	CREB1	0.9731
HNF1A	GC	0.9715
CEBPB	KLRC3	0.971
CEBPB	SLC10A1	0.9707
CEBPB	G6PC	0.9698
CEBPB	CELF1	0.969
IRF7	IFNA5	0.9688
HNF1A	CYP3A4	0.9682
HNF1A	MMP7	0.9679
IRF7	IFNA21	0.9671
CEBPB	MIA	0.9638
HNF1A	GSTA1	0.9601
HNF1A	ALDOB	0.9588
IRF7	IFNA16	0.9587
HNF1A	PROC	0.9542
ITGAV	SP1	0.954
HNF1A	MIA2	0.9523
CEBPB	IL3	0.9494
CEBPB	IL4	0.9492
HNF1A	GLS2	0.9484
HNF1A	PAH	0.9472
CEBPB	SMAD3	0.9463
HNF1A	APOB	0.9446
HNF1A	ADH1A	0.9419
THBS1	USF2	0.9388
CEBPB	PRTN3	0.9382
HNF1A	APOH	0.9365
HNF1A	ST6GAL1	0.9334
CEBPB	PRL	0.9272
THBS1	USF1	0.9225
HNF1A	G6PC	0.9201
HNF1A	LPA	0.9188
CEBPB	VIP	0.9174
CEBPB	CSRP1	0.9173
HNF1A	FGL1	0.917
ITGAV	SP3	0.9163
CEBPB	ADH1B	0.9155
HNF1A	AKR1C4	0.9135
CEBPB	SMAD4	0.913
THBS1	YY1	0.9119
CEBPB	SLA	0.906
OASL	ATF1	0.9043
HNF1A	CYP7A1	0.8912
HNF1A	SLC2A2	0.8868
IRF7	IFNA7	0.8722
HNF1A	SCD	0.8717
HNF1A	UGT1A8	0.8621
CASP3	NFATC2	0.8577
CEBPB	PI3	0.8568
HNF1A	INS	0.8527
CEBPB	NR4A3	0.8526
CEBPB	G0S2	0.8341
CEBPB	JUN	0.8332
CEBPB	STAT3	0.8271
THBS1	SMAD3	0.8176
OASL	IRF1	0.81
CEBPB	TRIM26	0.8085
HNF1A	CLDN2	0.7996
CEBPB	CXCL2	0.7911
CEBPB	CD44	0.7685
CEBPB	STAT5A	0.7569
CEBPB	STX11	0.7563
OASL	MYC	0.7523
CEBPB	RELB	0.7514
CXCL5	JUN	0.7334
CEBPB	VEGFA	0.7236
CEBPB	MAFF	0.7208
CEBPB	OASL	0.7051
CEBPB	OASL	0.7051
CEBPB	DUSP6	0.703
IER3	JUN	0.7017
IRF7	IRF1	0.6881
CEBPB	DUSP4	0.6791
CEBPB	HBEGF	0.6778
CEBPB	KLF6	0.6675
CEBPB	STAT1	0.6625
CEBPB	CHI3L1	0.6501
IER3	REL	0.6499
CEBPB	JUNB	0.6445
CXCL5	PITX1	0.6422
OASL	STAT1	0.6387
THBS1	NR4A3	0.6361
CEBPB	AKAP12	0.634
CEBPB	AQP9	0.6303
CEBPB	SERPINA3	0.6297
CEBPB	CXCL3	0.6238
CEBPB	TFRC	0.6237
CEBPB	SLC2A3	0.6216
IRF7	TP53	0.6187
OASL	JUN	0.6185
CEBPB	SORBS1	0.6146
IRF7	CXCL10	0.6068
OASL	RELB	0.6034
CEBPB	CD53	0.5998
CEBPB	FN1	0.5996
IRF7	TRAFD1	0.5922
CEBPB	RGS16	0.5869
CEBPB	MMP1	0.5868
IER3	MAFF	0.5831
CEBPB	MCL1	0.5823
CXCL5	ETS1	0.5763
THBS1	ATF3	0.57
CEBPB	CCL2	0.5636
CEBPB	IL1R2	0.5601
IRF7	APOL1	0.559
IER3	NFKB2	0.5583
CXCL5	KLF6	0.5534
CEBPB	SOCS3	0.5506
CEBPB	HIST1H4A	0.5433
CEBPB	PLSCR1	0.5406
CEBPB	OSMR	0.535
CEBPB	NLRP1	0.5337
CEBPB	SOD2	0.5302
CEBPB	OLR1	0.5286
CXCL5	NFKB2	0.5284
CEBPB	CDK2	0.5234
CEBPB	CXCL1	0.515
OASL	NFKB1	0.5067
IRF7	OAS2	0.5065
CEBPB	PLIN2	0.5048
CEBPB	TFAP2C	0.4989
CEBPB	CD55	0.4989
IRF7	IL15	0.4953
CEBPB	SRGN	0.4941
CEBPB	BCL6	0.4932
CEBPB	LAMP3	0.4922
IRF7	HOXA9	0.4913
THBS1	TFAP2A	0.4881
CEBPB	RARRES1	0.4864
CEBPB	CLIC4	0.4842
CXCL5	RUNX1	0.4745
CEBPB	ISG20	0.4643
CEBPB	CENPA	0.461
IRF7	RELA	0.4576
CEBPB	DTX2	0.4562
IRF7	MUC1	0.4548
THBS1	ZFP36L2	0.452
CEBPB	SERPINE1	0.4498
CEBPB	BACH1	0.4427
CEBPB	ABCA1	0.4423
CEBPB	PDE4D	0.4404
CEBPB	NFKB2	0.4357
CEBPB	TAF15	0.4348
IRF7	IL15RA	0.4341
IER3	JUNB	0.4335
CASP3	RELA	0.4317
CXCL5	NFKB1	0.4275
IRF7	XAF1	0.4266
CEBPB	HMOX1	0.4255
IRF7	C1S	0.4249
CEBPB	SLC17A7	0.4248
CEBPB	NDC80	0.4237
IER3	BHLHE40	0.4235
CEBPB	SOCS1	0.418
CEBPB	CHEK1	0.4153
CEBPB	PPP1R15A	0.4131
CEBPB	SLC39A8	0.4051
IER3	MYC	0.4032
THBS1	RARA	0.4027
CEBPB	WWTR1	0.3982
IER3	RELA	0.3973
IRF7	IRF2	0.3917
CEBPB	CREM	0.3912
CASP3	TP53	0.3872
CEBPB	ARID5B	0.3871
CEBPB	TGFB2	0.3788
CEBPB	NFIB	0.3772
THBS1	HOXA9	0.3769
CEBPB	CCNA1	0.3768
CEBPB	OVGP1	0.3759
CEBPB	TNFAIP3	0.3755
CEBPB	ITGAX	0.3718
CEBPB	GPRC5A	0.3718
CEBPB	CENPI	0.3706
CEBPB	LDLR	0.3692
CEBPB	SLC11A1	0.3668
CEBPB	ATF3	0.3654
IRF7	CDH1	0.365
CEBPB	E2F2	0.365
IER3	HES1	0.363
CEBPB	BCL2A1	0.3609
IRF7	TRIM22	0.3594
CEBPB	CDKN1A	0.358
THBS1	AR	0.3545
IFITM1	KLF9	0.3538
IRF7	IDO1	0.3526
IRF7	ATF3	0.3525
CEBPB	CCNL1	0.3512
CEBPB	IER3	0.3511
IRF7	IFI35	0.3511
CEBPB	IER3	0.3511
IRF7	CASP1	0.3505
CEBPB	PCNA	0.3473
IFITM1	SMAD3	0.347
THBS1	BHLHE40	0.3465
THBS1	HOXA11	0.342
CEBPB	FIGF	0.3413
CEBPB	IL1RN	0.3406
CASP3	IRF4	0.3393
CEBPB	BHLHE40	0.338
IRF7	EGR2	0.3378
CEBPB	FOSL2	0.3369
CEBPB	LMNB1	0.3361
CEBPB	TPM4	0.3351
CEBPB	ESR1	0.3341
IRF7	JUN	0.3338
CEBPB	BTG2	0.3335
CEBPB	HGF	0.3319
CEBPB	PHLDA1	0.3304
CEBPB	RREB1	0.3298
CEBPB	LGALS3	0.3277
IRF7	SOD2	0.3265
CEBPB	SERPINB2	0.3238
THBS1	ETS1	0.3235
CEBPB	SFPQ	0.3234
CEBPB	HMGB2	0.3233
IER3	KLF6	0.3218
CEBPB	KLF5	0.3182
CEBPB	ARID5A	0.3174
OASL	ZFP36L2	0.3174
IRF7	TCF7L2	0.3167
IRF7	E2F1	0.3153
CEBPB	EPAS1	0.3149
IRF7	BIRC3	0.3148
CEBPB	NFE2	0.3128
IRF7	OAS1	0.3128
IER3	ATF3	0.3124
CEBPB	CD69	0.3121
OASL	NFE2L2	0.3108
CEBPB	FAM129A	0.3083
CEBPB	KPNA2	0.3061
IRF7	MX2	0.3039
THBS1	RUNX1	0.3019
CEBPB	CLCN5	0.3019
THBS1	STAT3	0.3008
CEBPB	XBP1	0.3001
CEBPB	CSTA	0.2978
THBS1	CREM	0.2969
CEBPB	BIRC5	0.2956
CEBPB	PTPRC	0.2956
CEBPB	NLRP3	0.2948
CEBPB	LOX	0.2942
THBS1	KLF6	0.294
IRF7	RGS13	0.2916
OASL	TEAD1	0.2914
IRF7	GBP1	0.291
CEBPB	SDC4	0.2883
THBS1	SNAI2	0.2876
CEBPB	TMPO	0.2868
CEBPB	MYC	0.2845
IRF7	SP1	0.2841
IRF7	IFI44L	0.2817
CEBPB	CSH2	0.2808
CEBPB	IRF4	0.2803
IRF7	BAZ1A	0.2802
IRF7	TAP1	0.2799
THBS1	SP1	0.2789
CEBPB	FOXE1	0.2777
CEBPB	ANPEP	0.277
ITGAV	RELA	0.2767
CEBPB	HIST1H4D	0.2745
THBS1	ZFP36L1	0.2743
CEBPB	DUSP1	0.2737
CEBPB	NR4A1	0.2737
OASL	IFI16	0.2737
CEBPB	MBD2	0.2736
OASL	ATF3	0.2736
CEBPB	BRCA2	0.2728
THBS1	PRRX1	0.2717
HNF1A	SLC43A1	0.2707
IER3	EGR1	0.2706
CEBPB	ZNF217	0.2691
CEBPB	PRKAA2	0.2688
CEBPB	SERPINA10	0.2684
THBS1	EPAS1	0.2674
CEBPB	GBP1	0.2673
CEBPB	CCNT1	0.264
CEBPB	IL11	0.2623
IRF7	CCL5	0.2622
CEBPB	HSPA1B	0.2602
IRF7	STAT1	0.2588
IRF7	IFIT2	0.2586
CEBPB	LCP2	0.2579
IRF7	RARRES3	0.257
CEBPB	HMGB3	0.257
THBS1	NR4A1	0.2568
CEBPB	CTSZ	0.2556
CEBPB	COL6A1	0.255
CEBPB	PPARG	0.2549
CEBPB	APLNR	0.2542
CEBPB	CENPN	0.2542
IRF7	MYC	0.2537
IRF7	CXCL11	0.2529
CEBPB	IL4R	0.2528
CEBPB	TGIF1	0.251
CEBPB	SOX10	0.2506
IRF7	KIAA1009	0.2497
CEBPB	UBE2H	0.2495
CEBPB	GYG2	0.2491
IRF7	IFIT3	0.249
IRF7	RSAD2	0.2488
CEBPB	EMP1	0.2482
CEBPB	TFDP2	0.2481
IER3	RELB	0.2474
IRF7	TAPBP	0.2463
OASL	IRF9	0.2422
THBS1	FOXA1	0.2389
IER3	ETS1	0.2388
CEBPB	ST3GAL6	0.2386
THBS1	FOXC1	0.2266
IER3	VDR	0.2263
THBS1	FOSB	0.2263
IER3	SMAD3	0.2255
IRF7	ICAM1	0.2231
THBS1	HOXB3	0.2212
AXIN1	ESR1	0.2202
IER3	FOS	0.2201
THBS1	E2F2	0.2199
THBS1	ETV6	0.2195
IRF7	ERBB3	0.2184
IFITM1	KLF2	0.2157
IER3	NFE2L2	0.2149
OASL	KLF6	0.2127
THBS1	TFAP4	0.2095
HNF1A	NFKB1	0.2078
IRF7	GBP2	0.2061
IRF7	DDX58	0.2058
THBS1	STAT1	0.2053
CEBPB	IFI30	0.2042
SPRY4	KLF6	0.2029
CEBPB	GLYAT	0.2003
THBS1	TBX2	0.2001
THBS1	IFI16	0.2
CEBPB	THBS1	0.197
CEBPB	TRIB1	0.1969
IFITM1	STAT5A	0.196
THBS1	MAFF	0.1956
IRF7	CP	0.1954
CEBPB	G3BP1	0.1932
OASL	EGR1	0.1927
CXCL5	MYC	0.1921
IER3	ZFP36L2	0.1908
CEBPB	PDIA6	0.1878
CEBPB	TANK	0.1869
IRF7	E2F2	0.1865
IRF7	IFI27	0.1857
THBS1	TCF7L2	0.1841
CEBPB	NAMPT	0.1818
IFITM1	JUNB	0.1804
IER3	ARID5B	0.1792
THBS1	AHR	0.1791
IER3	ETS2	0.1782
THBS1	HOXA5	0.1747
THBS1	FOS	0.1736
IRF7	IL6	0.1736
THBS1	GATA4	0.1724
IFITM1	IRF1	0.1713
THBS1	ESR1	0.1708
IFITM1	IFI16	0.1707
SPRY4	JUN	0.17
CEBPB	DNAJB6	0.1692
CASP3	MLXIP	0.1683
IER3	RUNX1	0.168
THBS1	HES1	0.1678
THBS1	BCL6	0.1676
IER3	KLF5	0.1676
OASL	SPI1	0.1667
IER3	ELF3	0.166
HNF1A	PMEPA1	0.1656
CXCL5	SMAD3	0.1655
OASL	ESRRA	0.1631
THBS1	MAX	0.1627
THBS1	BACH1	0.1618
OASL	KLF5	0.1612
AXIN1	TFAP2C	0.1603
THBS1	RELA	0.1585
OASL	DRAP1	0.1567
IRF7	SP110	0.1544
IER3	ZFP36L1	0.1523
IER3	SPI1	0.1504
HNF1A	LSR	0.1501
CASP3	USF2	0.1494
OASL	STAT5A	0.1494
THBS1	MEIS1	0.1493
OASL	BACH1	0.1488
THBS1	SIM2	0.1487
CASP3	STAT5A	0.1482
THBS1	ID3	0.1477
IRF7	RBPMS	0.1469
THBS1	MAF	0.1455
IER3	TFAP2A	0.145
CASP3	JUN	0.1441
IRF7	IFI16	0.1424
THBS1	TFEC	0.1422
CXCL5	MAFF	0.1413
HNF1A	TBX2	0.1408
THBS1	KLF9	0.1407
CXCL5	IRF1	0.1407
MX1	IRF1	0.1406
IER3	NFIL3	0.1395
CASP3	E2F1	0.1387
CASP3	HOXD9	0.1376
IER3	TP53	0.1356
IRF7	IFITM3	0.1347
THBS1	RARB	0.134
THBS1	JUNB	0.1339
OASL	STAT2	0.1338
CEBPB	CXCL5	0.1334
IRF7	OASL	0.1322
OASL	PPARG	0.132
IRF7	PAK4	0.1315
MX1	MEF2D	0.1314
IRF7	CHEK2	0.1292
IRF7	HGD	0.129
CXCL5	NR4A2	0.1289
IER3	STAT3	0.1285
THBS1	OSR2	0.1283
IRF7	GZMA	0.128
THBS1	IKZF1	0.1277
CASP3	FOXO1	0.1277
