## Supplemental Table 5 for "The capacity of the ovarian cancer tumor microenvironment to integrate inflammation signaling conveys a shorter disease-free interval"

### Sheet: Sheet1
Genetic Signature	Pre Chemotherapy						Post Chemotherapy
	722	974	1002	1046	1064	1066	722	974	1002	1046	1064	1066		Log2 Fold-Change (Post/Pre)	Post p-value	False Discovery Rate
Dendritic Cells (DC)	4.32474	4.28649	3.1172	3.01637	3.09708	3.52929	4.81541	5.37224	4.54799	4.16344	5.02389	5.08036		1.27203	0.00140046	0.0770415
Proliferation (Prolif)	4.72566	6.96443	6.72594	6.51428	6.88237	6.67697	3.97745	4.12763	4.8584	4.44561	3.50884	2.78483		-2.46448	0.00316548	0.0775962
Mast Cells	1.62342	3.02665	1.5102	2.03172	1.00725	1.64053	3.82432	2.97918	2.97448	3.91934	3.05633	2.62326		1.42286	0.00913642	0.117126
Apoptosis	4.39125	4.41096	4.888	4.69191	4.6141	4.37815	4.24226	4.13575	4.62253	4.24062	3.82651	3.62345		-0.447205	0.00962167	0.119555
Endothelial Cells	3.85139	4.36195	3.5635	3.48054	4.50042	3.59638	4.20407	5.0397	4.39473	4.517	4.61147	3.7045		0.519547	0.0219895	0.1667
Antigen-processing and presentation machinery loss (APM loss)	0.158928	0.910362	0.385961	0.801001	0.327603	0.122623	0.304824	1.08707	0.80447	0.754751	0.702693	0.473456		0.236798	0.0221521	0.1667
IL10	5.24028	5.96329	4.53034	5.77098	5.97559	5.38424	6.84605	8.11479	5.94105	6.08173	5.81596	6.04205		0.996149	0.0380149	0.194298
Glycolytic Activity	5.33556	5.13606	4.91431	4.90609	4.84012	5.1088	5.33567	4.96546	4.67391	4.79691	4.32977	4.25152		-0.314616	0.0589243	0.238155
Myeloid Inflam	2.79473	3.32973	2.15102	1.81485	1.87124	3.12922	4.78894	5.20106	2.69129	5.37046	3.23211	2.36728		1.42672	0.0618836	0.241425
Neutrophils	3.05708	4.35894	2.77084	3.74939	2.74283	3.31292	4.66088	5.35266	3.34841	5.6123	3.2023	2.76833		0.825481	0.06766	0.244865
PDL2	4.07255	4.67855	3.60289	6.47962	4.74989	4.23464	5.45798	6.08942	5.64274	5.9306	5.17974	4.64222		0.854092	0.0748486	0.254485
TGF-Beta	3.1339	3.93838	3.14517	3.95856	3.59645	3.10068	4.14382	5.00877	4.34971	4.3058	3.62168	2.77234		0.554829	0.0842866	0.274634
ARG1	0.319001	0.294452	0.29064	0.436558	0.865525	-0.521139	1.79043	1.41215	0.277746	2.88754	0.473717	0.15437		0.885153	0.089771	0.279685
Exhausted CD8	4.3965	5.76477	4.48369	5.74824	4.91124	5.11836	5.33363	6.11989	6.45957	5.61023	5.89081	4.69805		0.614899	0.14441	0.355118
IFN Downstream	6.13589	6.27596	6.12044	7.22242	5.69821	5.7845	5.62516	5.08189	6.78106	5.64188	5.85087	4.94223		-0.552391	0.167895	0.382781
PDL1	3.94631	4.51612	3.28992	5.1728	4.44976	3.16619	4.82923	4.55438	4.07672	4.82269	4.64292	3.44315		0.304666	0.1692	0.383067
Macrophages	5.25576	5.47319	4.64814	5.61038	4.63281	4.76148	5.99994	7.67333	6.26617	5.22044	5.25657	4.15138		0.697676	0.179653	0.393204
Myeloid	4.4311	4.81091	4.15594	5.11505	4.30226	4.44619	5.40905	6.26636	5.13974	5.53551	4.23663	3.67728		0.500522	0.192306	0.404844
MHC2	6.55007	4.68663	4.77233	5.43533	4.18469	4.43797	7.69175	5.64265	6.21552	5.52354	4.9333	3.34549		0.547537	0.206092	0.420947
NOS2	0.465913	-0.328023	-0.710347	-0.185917	-1.11309	0.0527836	0.0748414	1.01849	-0.607763	0.0634343	0.495099	-0.0307		0.472015	0.213687	0.430679
T-Cells	2.8473	4.50848	3.66493	4.43481	4.21694	4.11847	4.88531	4.76271	5.31986	4.62872	4.85322	3.07307		0.621993	0.228588	0.451403
Th1 Cells	3.07953	3.27049	2.7277	3.4866	3.30788	3.80192	3.2555	3.85451	3.91275	4.80634	4.43065	2.52634		0.518659	0.251011	0.479928
B-Cells	3.66844	4.21143	5.25688	4.08727	4.2447	4.42975	5.9153	4.46988	5.51564	4.83709	5.055	3.40328		0.549623	0.260839	0.491508
CD45	3.74686	4.80874	4.1477	4.86379	4.34195	4.90724	5.3453	5.78487	5.529	4.92935	4.8193	3.61121		0.533788	0.272214	0.498527
The Melanoma Antigen Gene Family (MAGEs)	-1.34348	-1.6284	-1.92902	-1.6134	-1.61505	-1.35401	-1.21627	-0.924987	-1.74066	-0.408281	-1.66468	-1.89586		0.272105	0.323207	0.551851
Inflammatory Chemokines	4.61781	4.07764	4.35346	4.99153	4.09714	4.64524	4.89299	6.12858	5.22813	5.05987	4.47563	3.64264		0.440837	0.331023	0.556688
IFN Gamma	6.25954	5.80961	5.46875	7.91515	6.18086	6.4245	6.66859	4.66134	6.44951	5.72569	6.71195	4.24825		-0.598849	0.349515	0.572915
Cytotoxic Cells	3.45106	5.8816	3.7671	5.50158	4.96639	5.33502	5.54297	5.84413	5.72472	5.63326	5.5533	3.83614		0.53863	0.372455	0.591452
Lymphoid	3.91692	5.14903	4.34054	5.32146	4.89942	4.85981	5.53293	5.19984	5.63795	5.1432	5.42763	3.80796		0.377055	0.391935	0.609331
CD8 T Cells	1.93694	3.95927	2.85476	4.67974	3.74982	3.75916	4.71264	3.83262	5.20323	4.01735	4.32857	2.48803		0.607126	0.405536	0.616982
CTLA4	3.7927	5.0369	4.37894	5.74291	5.9299	4.89414	6.79067	5.50755	4.89656	6.22672	5.84742	3.35815		0.475264	0.462677	0.663446
Cytotoxicity	3.40289	6.04277	3.7514	5.65305	4.96278	5.13029	5.40237	5.80391	5.72271	5.70874	5.2539	3.56944		0.419649	0.487382	0.683286
IDO1	5.55266	6.37189	5.44376	5.27323	4.77012	8.0448	6.0389	4.11858	7.44209	4.33639	5.76511	3.98781		-0.62793	0.524264	0.712999
Immunoproteasome	4.8691	5.55683	4.53106	5.87476	4.38666	5.89979	5.33399	4.98652	5.39442	4.76162	5.01497	3.82886		-0.299637	0.553085	0.729363
MMR loss	0.219844	1.21217	0.539895	0	0.642857	0.979385	0.0602935	1.12764	0.736824	1.82779	0.840481	0.290678		0.214926	0.564665	0.739645
APM	5.18449	5.25687	4.56297	6.12116	4.67728	5.79763	5.9326	5.1092	5.343	5.34191	4.68838	4.01097		-0.195725	0.643962	0.772359
Tumor Inflammation Score (TIS)	6.01196	6.78067	6.15402	7.22002	6.09712	6.49531	7.29297	6.64161	7.78609	6.12052	7.21808	5.2142		0.252395	0.646667	0.772678
Treg	4.73403	4.40337	4.02105	5.42518	5.23748	4.53887	6.1422	4.843	4.7528	4.15097	3.72014	3.26329		-0.24793	0.649324	0.772678
Stroma	4.32998	4.8322	5.03499	5.89778	6.14622	4.63277	6.00017	6.43013	5.20782	5.08774	4.75808	4.8379		0.241316	0.65287	0.773676
NK Cells	3.41729	4.62087	3.73795	5.26238	4.63344	5.1227	4.54892	4.58235	5.10737	4.86339	4.76247	3.691		0.12681	0.774749	0.861428
TIGIT	2.93456	4.36944	4.09815	5.39125	4.76833	4.79671	5.57323	4.33513	5.07033	4.11704	5.27117	3.07735		0.180973	0.790795	0.868763
B7-H3	4.26287	4.35079	4.77988	4.97426	5.71551	4.60353	5.02845	5.31412	4.93891	4.01994	4.48354	4.28904		-0.102142	0.790996	0.868763
PD1	3.45147	4.72881	3.57204	4.3404	3.6869	3.83727	4.91666	3.84651	4.59663	4.55733	3.85149	2.55125		0.117162	0.797457	0.869751
Hypoxia	4.92865	4.80248	5.08333	4.65194	4.78999	4.49147	5.19593	4.89232	4.70843	4.3665	4.67943	4.82025		-0.0141678	0.909422	0.947796
NK CD56dim Cells	2.19425	2.80411	2.44778	3.02841	3.0392	2.60907	2.51294	2.40619	1.5554	4.43089	2.86663	2.13348		-0.0362134	0.916941	0.952254
JAK/STAT loss	0.883682	0.463999	0.954767	0.0998315	0.817897	0.384592	0.121061	1.30322	0.88229	0.251583	0.259249	0.708634		-0.0131213	0.958544	0.973217

### Sheet: Sheet1 (2)
Sup. Table 5, Jordan and Sikora et al 2020
Genetic Signature		Log2 Fold-Change (Post/Pre)	p-value	FDR
Dendritic Cells (DC)		1.27203	0.00140046	0.0770415
Proliferation (Prolif)		-2.46448	0.00316548	0.0775962
Mast Cells		1.42286	0.00913642	0.117126
Apoptosis		-0.447205	0.00962167	0.119555
Endothelial Cells		0.519547	0.0219895	0.1667
Antigen-processing and presentation machinery loss (APM loss)		0.236798	0.0221521	0.1667
IL10		0.996149	0.0380149	0.194298
Glycolytic Activity		-0.314616	0.0589243	0.238155
Myeloid Inflam		1.42672	0.0618836	0.241425
Neutrophils		0.825481	0.06766	0.244865
PDL2		0.854092	0.0748486	0.254485
TGF-Beta		0.554829	0.0842866	0.274634
ARG1		0.885153	0.089771	0.279685
Exhausted CD8		0.614899	0.14441	0.355118
IFN Downstream		-0.552391	0.167895	0.382781
PDL1		0.304666	0.1692	0.383067
Macrophages		0.697676	0.179653	0.393204
Myeloid		0.500522	0.192306	0.404844
MHC2		0.547537	0.206092	0.420947
NOS2		0.472015	0.213687	0.430679
T-Cells		0.621993	0.228588	0.451403
Th1 Cells		0.518659	0.251011	0.479928
B-Cells		0.549623	0.260839	0.491508
CD45		0.533788	0.272214	0.498527
The Melanoma Antigen Gene Family (MAGEs)		0.272105	0.323207	0.551851
Inflammatory Chemokines		0.440837	0.331023	0.556688
IFN Gamma		-0.598849	0.349515	0.572915
Cytotoxic Cells		0.53863	0.372455	0.591452
Lymphoid		0.377055	0.391935	0.609331
CD8 T Cells		0.607126	0.405536	0.616982
CTLA4		0.475264	0.462677	0.663446
Cytotoxicity		0.419649	0.487382	0.683286
IDO1		-0.62793	0.524264	0.712999
Immunoproteasome		-0.299637	0.553085	0.729363
MMR loss		0.214926	0.564665	0.739645
APM		-0.195725	0.643962	0.772359
Tumor Inflammation Score (TIS)		0.252395	0.646667	0.772678
Treg		-0.24793	0.649324	0.772678
Stroma		0.241316	0.65287	0.773676
NK Cells		0.12681	0.774749	0.861428
TIGIT		0.180973	0.790795	0.868763
B7-H3		-0.102142	0.790996	0.868763
PD1		0.117162	0.797457	0.869751
Hypoxia		-0.0141678	0.909422	0.947796
NK CD56dim Cells		-0.0362134	0.916941	0.952254
JAK/STAT loss		-0.0131213	0.958544	0.973217
