## Supplemental Table 6 for "The capacity of the ovarian cancer tumor microenvironment to integrate inflammation signaling conveys a shorter disease-free interval"

### Sheet: Sheet1
Sup. Table 6, Jordan and Sikora et al 2020
Antibody Name	Gene Name	Normalized Log2 Median Centered Intensity
		GTFB1064 Pre	GTFB1064 Post	GTFB1066 Pre	GTFB1066 Post
14-3-3-beta	YWHAB	0.341987	0.0993598	-0.296272	-0.0993598
14-3-3-epsilon	YWHAE	0.0723735	0.533792	-0.0723735	-0.226056
14-3-3-zeta	YWHAZ	0.488837	-0.11705	0.0150269	-0.0150269
4E-BP1	EIF4EBP1	0.297142	-0.130667	0.130667	-0.409386
4E-BP1_pS65	EIF4EBP1	-0.0234147	-0.0413389	0.235892	0.0234147
4E-BP1_pT37_T46	EIF4EBP1	-0.0596538	-0.0387533	0.499292	0.0387533
53BP1	TP53BP1	-0.105817	0.279535	0.105817	-0.261915
A-Raf	ARAF	-0.191758	0.225599	-0.0465076	0.0465076
A-Raf_pS299	ARAF	-0.44336	0.0489734	-0.0489734	0.0842534
ACC1	ACACA/ACACB	-0.141698	0.141698	0.914195	-0.326304
ACC_pS79	ACACA/ACACB	-0.524687	0.141608	0.695795	-0.141608
AceCS1	ACSS2	0.689813	-0.248488	0.248488	-0.986259
ACLY_pS455	ACLY	0.320851	0.0944294	-0.153443	-0.0944294
ACSL1	ACSL1	0.308418	-2.37326	0.0668109	-0.0668109
ACVRL1	ACVRL1	-0.026835	-0.0561009	0.026835	0.407016
ADAR1	ADAR	-0.149664	0.149664	0.180234	-0.845164
Akt	AKT1/2/3	-0.772354	0.110307	0.31351	-0.110307
Akt1	AKT1	-0.335997	0.28391	0.587655	-0.28391
Akt1_pS473	AKT1	-0.336247	-0.115985	0.368568	0.115985
Akt2	AKT2	-0.57898	0.174935	0.188829	-0.174935
Akt2_pS474	AKT2	-0.348454	-0.0178625	0.0178625	0.0668423
Akt_pS473	AKT1/2/3	-1.63267	-0.590264	1.09828	0.590264
Akt_pT308	AKT1/2/3	-0.769116	-0.432281	0.64847	0.432281
Ambra1_pS52	AMBRA1	0.443318	-0.0730778	-0.0330399	0.0330399
AMPK-a2_pS345	PRKAA2	0.00391624	-0.0701403	0.165731	-0.00391624
AMPKa	PRKAA1/2	-0.0200072	-0.0986568	0.0280443	0.0200072
AMPKa_pT172	PRKAA1/2	-0.241816	0.817395	-0.139113	0.139113
Annexin-I	ANXA1	-0.285946	0.709609	0.285946	-0.31462
Annexin-VII	ANXA7	-0.00116696	0.0160383	0.00116696	-0.00643746
AR	AR	-1.1156	-0.703181	1.13371	0.703181
ARID1A	ARID1A	-0.418157	0.31751	1.02588	-0.31751
ASNS	ASNS	-0.120833	-0.0255544	0.436694	0.0255544
Atg3	ATG3	0.00592667	-0.00592667	0.109093	-0.0758341
Atg4B	ATG4B	0.0698672	0.147702	-0.0698672	-0.398266
Atg5	ATG5	0.0445584	-0.0445584	0.0485117	-1.01584
Atg7	ATG7	-0.0927807	0.297604	-0.057668	0.057668
ATM	ATM	-0.193479	0.288642	0.0378691	-0.0378691
ATM_pS1981	ATM	-0.517648	0.0186314	-0.0186314	0.144397
ATP5A	ATP5F1A	0.489298	-0.14643	0.14643	-0.458278
ATP5H	ATP5PD	-0.0214767	0.0214767	-0.0797251	0.331523
ATR	ATR	-0.09513	-0.0824419	0.220674	0.0824419
ATRX	ATRX	-0.485898	0.320841	0.0754962	-0.0754962
ATR_pS428	ATR	-0.0300979	0.0603801	-0.0273666	0.0273666
Aurora-A	AURKA	0.453087	0.0518063	-0.065935	-0.0518063
Aurora-ABC_pT288_pT232_pT198	AURKA-C	0.0101825	-0.0796006	-0.0101825	0.260105
Aurora-B	AURKB	0.356985	-0.2431	0.121837	-0.121837
Axl	AXL	0.247473	0.334369	-0.247473	-0.376546
b-Actin	ACTB	0.35013	0.146663	-0.234297	-0.146663
b-Catenin	CTNNB1	-0.113583	0.113583	0.452873	-0.502756
b-Catenin_pT41_S45	CTNNB1	-0.222608	0.0374545	-0.0374545	0.0747994
B-Raf	BRAF	-0.17306	0.327462	0.17306	-0.738559
B-Raf_pS445	BRAF	-0.207888	0.0931519	0.170547	-0.0931519
B7-H3	CD276	0.592493	0.58399	-0.58399	-1.73452
B7-H4	VTCN1	-0.014358	0.014358	0.558866	-0.546448
Bad_pS112	BAD	-0.258314	0.123488	0.0475511	-0.0475511
Bak	BAK1	-0.0798214	0.0703353	-0.0703353	0.115575
BAP1	BAP1	-0.00516234	0.213129	0.00516234	-0.198461
Bax	BAX	0.204105	0.00534221	-0.00534221	-0.721615
Bcl-xL	BCL2L1	0.655201	0.226997	-0.226997	-0.267375
Bcl2	BCL2	0.0901764	0.528639	-0.0901764	-0.294046
BCL2A1	BCL2A1	-0.118378	0.118378	-0.143826	0.375341
Beclin	BECN1	0.0322905	-0.0322905	-0.0688508	0.187253
Bid	BID	0.110548	-0.110548	0.458984	-0.31916
Bim	BCL2L11	0.892397	0.108616	-0.108616	-0.685365
BiP-GRP78	HSPA5	0.172128	0.0212404	-0.0212404	-0.164527
BMK1-Erk5_pT218_Y220	MAPK7	0.329476	0.0565284	-0.14525	-0.0565284
BRCA1	BRCA1	-0.134625	0.0103698	-0.0103698	0.0430136
BRD4	BRD4	0.0351738	-0.0351738	0.284957	-0.0667621
c-Abl	ABL1	-0.0582274	0.0399534	-0.0399534	0.35511
c-Abl_pY412	ABL1	-0.199433	0.0192363	-0.0192363	0.324686
c-IAP2	BIRC3	-0.00828525	-0.0669016	0.0463775	0.00828525
c-Jun_pS73	JUN	0.196775	-0.00934133	-0.204056	0.00934133
c-Kit	KIT	-0.14951	0.14951	-0.279779	0.77262
c-Met_pY1234_Y1235	MET	-0.111172	-0.141296	0.111172	0.131591
c-Myc	MYC	0.279851	-0.144199	0.0138273	-0.0138273
C-Raf	RAF1	-0.0311891	0.169946	-0.0607129	0.0311891
C-Raf_pS338	RAF1	-0.322381	0.00637199	-0.00637199	0.279356
CA9	CA9	0.0946242	-0.341744	0.00438694	-0.00438694
Calnexin	CANX	0.132008	-0.233829	0.513922	-0.132008
Caspase-3-cleaved	CASP3	-0.279621	0.0355705	-0.0355705	0.134003
Caspase-7-cleaved-	CASP7	-0.37224	0.188813	0.267826	-0.188813
Caveolin-1	CAV1	-0.103796	-0.240436	0.103796	2.52465
CD134	TNFRSF4	-0.259628	0.109698	-0.109698	0.259014
CD171	L1CAM	1.26016	0.54638	-2.72528	-0.54638
CD20	MS4A1	0.107208	-0.1496	0.0764849	-0.0764849
CD26	DPP4	-0.175453	0.175453	-0.204056	0.309105
CD29	ITGB1	0.179111	-0.0168224	-0.161481	0.0168224
CD31	PECAM1	-0.0047785	0.310922	0.0047785	-0.328545
CD38	CD38	-0.00650132	0.440812	0.00650132	-0.0136544
CD4	CD4	0.0854825	-0.000182301	0.000182301	-3.01989
CD44	CD44	0.34259	0.109521	-0.256861	-0.109521
CD45	PTPRC	-0.488901	0.997677	0.488901	-0.932486
CD49b	ITGA2	0.0361409	-0.0361409	-0.0890691	0.146805
CD5	CD5	-0.0137798	0.0137798	0.129162	-0.183346
CD68	CD68	0.0188477	0.204595	-0.129288	-0.0188477
CD74	CD74	0.297913	0.122583	-0.122583	-0.450902
cdc25C	CDC25C	0.0520577	-0.215166	0.466655	-0.0520577
cdc2_pY15	CDK1	-0.0120358	0.0120358	0.0302356	-0.32607
Cdc42	CDC42/RAC1	0.0379072	0.0709599	-0.190312	-0.0379072
Cdc6	CDC6	0.272203	-0.02318	-0.122163	0.02318
CDK1_pT14	CDK1/2/3	0.59019	-0.552367	0.552367	-0.99094
CDKN2A	CDKN2A	0.373413	0.0391607	-0.645318	-0.0391607
CDT1	CDT1	-0.713245	0.458557	-0.120024	0.120024
CHD1L	CHD1L	-0.483748	0.214288	0.147537	-0.147537
Chk1	CHEK1	0.0839449	-0.0839449	0.154024	-0.119694
Chk1_pS296	CHEK1	-0.0621145	0.250065	0.0264472	-0.0264472
Chk1_pS345	CHEK1	-0.0682965	0.774405	-0.0401386	0.0401386
Chk2	CHEK2	0.160395	-0.379077	0.145073	-0.145073
Chk2_pT68	CHEK2	-0.12155	-0.172533	0.339684	0.12155
CIITA	CIITA	-0.0292401	0.0292401	0.178416	-0.185137
Claudin-7	CLDN7	0.869881	-0.166499	0.166499	-1.89026
COG3	COG3	-0.40584	0.486828	0.40584	-1.0489
Collagen-VI	COL6A1	0.282635	-0.241458	-0.176394	0.176394
Complex-II-Subunit	SDHB	0.422769	0.231787	-0.231787	-0.263638
Connexin-43	GJA1	0.926619	0.781739	-0.781739	-1.39555
Coup-TFII	NR2F2	-0.111216	0.111216	-0.390104	1.32155
Cox-IV	COX4I1	0.723906	-0.353751	0.353751	-1.86666
Cox2	PTGS2	-0.00869635	0.0550056	-0.0211615	0.00869635
Creb	CREB1	-0.144406	0.602225	-0.279594	0.144406
CREB_pS133	CREB1	0.240746	0.0111627	-0.0111627	-0.164605
CSK	CSK	-0.144094	0.482237	0.074492	-0.074492
CtIP	RBBP8	-0.202635	0.027601	1.18714	-0.027601
Cyclin-B1	CCNB1	1.21849	-1.21849	1.29998	-1.28948
Cyclin-D1	CCND1	-0.139878	0.0680314	-0.0680314	0.0917048
Cyclin-D3	CCND3	0.00200203	0.221284	-0.00200203	-0.0744311
Cyclin-E1	CCNE1	-0.0139899	0.0753746	0.0139899	-0.0933596
Cyclophilin-F	PPIF	-0.176123	0.176123	0.877647	-1.35354
D-a-Tubulin	TUBA4A/TUBA3C	0.130594	0.0298984	-0.32425	-0.0298984
DAPK1_pS308	DAPK1	-0.0562096	0.0608007	-0.159554	0.0562096
DAPK2	DAPK2	-0.0529447	0.158904	0.0529447	-0.0590853
DDB-1	DDB1	0.112062	-0.112062	0.249663	-0.844899
DDR1	DDR1	0.209192	-0.227425	-0.00794793	0.00794793
DDR1_pY513	DDR1	-0.00382532	-0.21388	0.00382532	0.179563
DJ1	PARK7	-0.0547612	-0.106995	0.0598441	0.0547612
DM-K9-Histone-H3	HC31-4/6-8/10-12	-0.0245608	0.0489383	0.0245608	-0.233728
DNA-Ligase-IV	LIG4	0.106844	-0.106844	1.01002	-0.321755
DNA_POLG	POLG	0.165427	0.253404	-0.41354	-0.165427
DNMT1	DNMT1	0.13482	-0.13482	0.292035	-0.408868
DRP1	DNM1L	-0.241421	0.558708	0.239004	-0.239004
DUSP4	DUSP4	-0.0571794	0.123131	-0.115594	0.0571794
DUSP6	DUSP6	0.122334	0.120232	-0.471159	-0.120232
Dvl3	DVL3	0.128308	0.492781	-0.128308	-0.460754
E-Cadherin	CDH1	0.243614	-0.243614	0.890965	-2.26713
E2F1	E2F1	-0.0978907	-0.0202525	0.0202525	0.301234
eEF2	EEF2	0.107105	-0.0430318	0.0430318	-0.744734
eEF2K	EEF2K	-0.0875679	0.0875679	0.344152	-0.411438
EGFR	EGFR	-0.00226914	0.00226914	-0.0887539	0.121482
EGFR_pY1173	EGFR	-0.159897	-0.0111277	0.0111277	0.390794
eIF4E	EIF4E	-0.0672213	0.0672213	0.263768	-0.193548
eIF4E_pS209	EIF4E	-0.0360372	0.102858	0.0360372	-0.0508933
eIF4G	EIF4G1	-0.185906	0.185906	0.243617	-1.04596
Elk1_pS383	ELK1	-0.395811	0.145889	-0.145889	0.582961
EMA	MUC1	0.694103	-0.694103	1.25052	-2.98227
Enolase-1	ENO1	0.2612	0.0550697	-0.0550697	-0.166785
Enolase-2	ENO2	0.4553	0.126331	-0.251677	-0.126331
ENY2	ENY2	0.27792	-0.02512	-0.00692093	0.00692093
EphA2	EPHA2	-0.176301	0.464623	0.0423863	-0.0423863
EphA2_pS897	EPHA2	-0.326986	0.709352	0.143025	-0.143025
EphA2_pY588	EPHA2	-0.0100589	-0.249785	0.0763799	0.0100589
ER-a	ESR1	-0.332042	0.00711383	0.32116	-0.00711383
ER-a_pS118	ESR1	-0.153411	0.0476549	0.316115	-0.0476549
ERCC1	ERCC1	-0.123968	0.0501719	0.0962293	-0.0501719
ERCC5	ERCC5	0.0820752	0.225059	-0.0820752	-0.327371
Erk5	MAPK7	-0.355173	0.229518	-0.205105	0.205105
ERRalpha	ESRRA	0.292346	0.0691901	-0.0691901	-0.232084
Ets-1	ETS1	0.341795	-0.149132	-0.00299316	0.00299316
EVI1	MECOM	0.523304	-0.523304	0.953384	-0.759843
FABP5	FABP5	-0.126757	0.0284129	-0.0284129	0.300897
FAK	PTK2	0.21576	-0.0973984	-0.0485756	0.0485756
FAK_pY397	PTK2	-0.0397105	-0.67216	0.0397105	0.0921799
FASN	FASN	-0.470802	0.0494463	0.924607	-0.0494463
FGF-basic	FGF2	-0.0664502	0.0664502	-0.319414	1.53061
Fibronectin	FN1	2.1205	-0.575582	0.575582	-1.24361
FN14	TNFRSF12A	0.168222	-0.0368696	0.0368696	-0.101483
FOXM1	FOXM1	0.407203	-0.505668	1.11935	-0.407203
FOXO3	FOXO3	0.684218	0.0211387	-0.0211387	-0.897404
FoxO3a_pS318_S321	FOXO3	1.07096	-0.072507	-0.199784	0.072507
FRS2-alpha_pY196	FRS2	-0.0246	-0.193032	0.0246	0.167224
G6PD	G6PD	-0.324016	-0.043962	0.043962	0.344175
Gab2	GAB2	0.186244	0.0808035	-0.0808035	-0.646423
GAPDH	GAPDH	0.61616	0.12751	-0.12751	-0.186874
GATA3	GATA3	0.035229	0.289413	-0.667414	-0.035229
GATA6	GATA6	-0.13243	0.0956278	-0.0956278	0.185092
GCLC	GCLC	-0.488187	0.00601664	-0.00601664	0.11548
GCLM	GCLM	0.0538116	0.0751765	-0.0538116	-0.0960613
GCN5L2	KAT2A	0.207958	-0.216642	0.832469	-0.207958
GGPS1	GGPS1	0.099889	-0.0456555	0.0456555	-0.178704
Gli1	GLI1	-0.0167552	-0.0456432	0.0167552	0.139663
Gli3	GLI3	-0.315321	0.272631	-0.225539	0.225539
Glutamate-D1-2	GLUD1	0.299057	0.0948816	-0.0948816	-0.543855
Glutaminase	GLS	-0.18179	0.178637	-0.0597117	0.0597117
Granzyme-B	GZMB	-0.0265945	0.158173	0.0265945	-0.279012
GRB7	GRB7	0.0299544	-0.0299544	0.165691	-0.295307
GSK-3a-b	GSK3A/GSK3B	0.164574	0.107219	-0.21432	-0.107219
GSK-3a-b_pS21_S9	GSK3A/GSK3B	-0.874077	-0.0848328	0.0848328	0.187119
GSK-3B	GSK3B	0.427608	0.232187	-0.232187	-0.869678
Gys	GYS1	-0.336735	-0.205546	0.90337	0.205546
Gys_pS641	GYS1	-0.265472	-0.256049	0.711762	0.256049
H2AX_pS139	H2AX	0.0552405	-0.0552405	0.353677	-0.206758
H2AX_pS140	H2AX	-0.0625008	0.0625008	0.0994918	-0.194441
HER2	ERBB2	0.15059	-0.15059	-0.198814	0.303899
HER2_pY1248	ERBB2	-0.136577	-0.172014	0.185945	0.136577
HER3	ERBB3	0.446549	-0.0823513	-0.0640747	0.0640747
HER3_pY1289	ERBB3	-0.037854	0.037854	-0.154338	0.106114
Heregulin	NRG1	0.372298	-0.113819	0.02824	-0.02824
HES1	HES1	0.226302	-0.226302	-0.352923	0.4408
Hexokinase-I	HK1	0.29851	0.123135	-0.218596	-0.123135
Hexokinase-II	HK2	0.266688	-0.266688	0.41964	-2.34216
Hif-1-alpha	HIF1A	0.30005	-0.022681	-0.138852	0.022681
Histone-H3	H3C1-4/6-8/10-12	-0.0707778	0.300864	0.0707778	-0.719068
Histone-H3_pS10	H3C1-4/6-8/10-12	0.15882	0.136169	-0.136169	-0.327924
HLA-DQA1	HLA-DQA1	0.811245	-0.0444135	0.0444135	-0.632897
HLA-DR-DP-DQ-DX	HLA-DRA	0.0432889	0.208696	-0.0432889	-0.604079
HMHA1	ARHGAP45	-0.522463	0.522463	0.587445	-1.36327
HNRNPK	HNRNPK	-0.101348	-0.0333956	0.0333956	0.160428
HSP27	HSBP1	0.112718	-0.0536097	-0.264119	0.0536097
HSP27_pS82	HSBP1	-0.818545	0.0249337	-0.0249337	0.367795
HSP60	HSPD1	-0.143124	0.0737056	0.377569	-0.0737056
HSP70	HSPA1A	-0.933415	0.177936	-0.177936	0.807699
IDO	IDO1	-0.721702	1.09468	0.721702	-2.63789
IGF1R_pY1135_Y1136	IGF1R/INSR	-0.115876	0.0802049	-0.0802049	0.301008
IGFBP2	IGFBP2	1.15759	-0.52715	0.52715	-0.550806
IGFBP3	IGFBP3	0.21579	-0.0538161	0.0538161	-0.119559
IGFRb	IGF1R	-0.20406	0.20406	-0.698368	0.212146
IL-6	IL6	-0.242414	0.260758	-0.16153	0.16153
INPP4b	INPP4B	-0.189994	-0.525349	0.348985	0.189994
IR-b	INSR	-0.115574	0.115574	-0.263262	0.667752
IRF-1	IRF1	0.242546	-0.14317	-0.0635797	0.0635797
IRF-3	IRF3	0.434299	-0.0715767	-0.108115	0.0715767
IRS1	IRS1	0.08766	-0.0466728	-0.218109	0.0466728
IRS2	IRS2	0.411232	0.189268	-0.779014	-0.189268
JAB1	COPS5	0.200561	0.0604233	-0.0604233	-0.103599
Jagged1	JAG1	-0.150923	0.267566	0.00583429	-0.00583429
Jak2	JAK2	-0.108757	0.071554	0.107015	-0.071554
JNK2	MAPK9	0.222732	-0.369706	-0.0912677	0.0912677
JNK_pT183_Y185	MAPK8	-0.39549	0.0257903	-0.0257903	0.467235
LAD1	LAD1	0.213056	-0.0821695	0.0821695	-0.567934
Lasu1	HUWE1	0.427788	-0.0895384	-0.0304067	0.0304067
LC3A-B	MAP1LC3A/B	0.0436892	-0.0436892	-0.201829	0.532353
Lck	LCK	0.0477166	0.430373	-0.0477166	-0.436981
LDHA	LDHA	0.604087	-0.109129	0.109129	-0.461308
LRP6_pS1490	LRP6	0.0972241	0.0231305	-0.0831491	-0.0231305
Lyn	LYN	-0.355998	-0.0132093	0.177057	0.0132093
MAPK_pT202_Y204	MAPK1/MAPK3	-0.296961	-0.434447	0.296961	0.602985
Mcl-1	MCL1	0.0886001	-0.0886001	0.219887	-0.772173
MCT4	SLC16A3	1.22151	0.0959141	-0.0959141	-1.18663
MDM2_pS166	MDM2	-0.184468	0.0538969	-0.0538969	0.19573
MEK1	MAP2K1	-0.17531	0.0109925	-0.0109925	0.17166
MEK1_p_S217_S221	MAP2K1/MAP2K2	0.0362666	-0.0724595	-0.0362666	0.225687
MEK2	MAP2K2	0.0100712	-0.0100712	-0.145439	0.0555278
MelanA	MLANA	-0.0413633	-0.00805978	0.0712359	0.00805978
Melanoma-gp100	PMEL	-0.23281	0.0358507	-0.0358507	0.0659414
MERIT40	BABAM1	0.173348	-0.173348	0.326701	-1.14531
MERIT40_pS29	BABAM1	-0.103717	0.0167732	0.264306	-0.0167732
Merlin	NF2	-0.516103	0.171173	0.30097	-0.171173
MIF	MIF	0.487824	-0.071696	-0.033387	0.033387
MIG6	ERRFI1	-0.00205351	0.129914	0.00205351	-0.178758
MITF	MITF	0.229786	0.155546	-0.26127	-0.155546
Mitofusin-1	MFN1	-0.0440839	0.142089	0.0440839	-0.61467
Mitofusin-2	MFN2	0.0139319	0.195762	-0.0139319	-0.148978
MLH1	MLH1	-0.0240335	-0.0328298	0.0240335	0.0362698
MLKL	MLKL	-0.117682	0.754223	0.117682	-0.219931
MMP14	MMP14	1.05375	0.301069	-0.301069	-0.883645
MMP2	MMP2	-0.309932	0.250199	-0.238822	0.238822
Mnk1	MKNK1	-0.284459	0.284459	0.443013	-0.547662
MR1	MR1	-0.334657	-0.268119	0.268119	0.351925
MRAP	MRAP	-0.0986317	0.0512274	-0.0512274	0.0651489
MSH2	MSH2	0.136395	-0.136395	0.234343	-0.381365
MSH6	MSH6	-0.229499	-0.193734	0.833888	0.193734
MSI2	MSI2	0.0106295	-0.0106295	-0.227756	0.412639
MTCO1	MT-CO1	1.14173	-1.12029	1.12029	-2.76448
mTOR	MTOR	-0.569951	0.238683	0.463802	-0.238683
mTOR_pS2448	MTOR	-0.746864	-0.0639195	0.248747	0.0639195
MTSS1	MTSS1	0.148174	0.0318662	-0.0318662	-0.267615
MYH11	MYH11	-1.06408	0.0108067	-0.0108067	3.43895
Myosin-IIa	MYH9	0.484335	0.0561872	-0.0561872	-0.542535
Myosin-IIa_pS1943	MYH9	0.178576	0.243385	-0.178576	-1.17263
Myt1	PKMYT1	0.0396179	-0.124032	0.0299308	-0.0299308
N-Cadherin	CDH2	0.400013	-0.534049	-0.108346	0.108346
N-Ras	NRAS	-0.155141	0.0402611	-0.0402611	0.059355
NAPSIN-A	NAPSA	-0.0920201	-0.0853192	0.200176	0.0853192
NDRG1_pT346	NDRG1	-1.08068	-0.225037	0.225037	0.98187
NDUFB4	NDUFB4	-0.075343	0.000142892	-0.000142892	0.136834
NF-kB-p65_pS536	RELA	-0.305816	0.213093	-0.16795	0.16795
Notch1	NOTCH1	0.17113	0.0405311	-0.0405311	-0.200502
Notch1-cleaved	NOTCH1	-0.210231	0.0699497	-0.0699497	0.272111
Notch3	NOTCH3	0.47369	-0.169333	-0.030942	0.030942
NQO1	NQO1	-0.079911	-0.36826	0.831905	0.079911
NRF2	NFE2L2	-0.792586	0.243182	-0.243182	0.284611
Oct-4	POU5F1	-0.103227	0.103227	-0.234396	0.219426
P-Cadherin	CDH3	-0.406365	-0.0645347	0.0983233	0.0645347
p21	CDKN1A	0.492509	0.010782	-0.112928	-0.010782
p27-Kip1	CDKN1B	-0.0699921	-0.103617	0.0699921	0.274209
p27_pT157	CDKN1B	-0.112914	-0.123565	0.152557	0.112914
p27_pT198	CDKN1B	-0.0619157	0.0619157	-0.0981323	0.417117
p38-a	MAPK14	-0.036359	0.036359	-0.191535	0.0922387
p38-MAPK	MAPK11/12/14	-0.575964	0.357117	0.121001	-0.121001
p38-MAPK-_pT180_Y182	MAPK11/12/13/14	-0.677403	0.0248709	-0.0248709	0.0840197
p44-42-MAPK	MAPK1/MAPK3	-0.101481	0.101481	-0.181887	0.267708
p53	TP53	0.271315	0.172688	-0.423473	-0.172688
p70-S6K1	RPS6KB1	-0.0845963	0.467002	-0.0937073	0.0845963
p70-S6K_pT389	RPS6KB1	-0.191439	-0.0643309	0.0643309	0.580236
p90RSK_pT573	RPS6KA1	-0.302269	-0.257368	0.257368	0.331779
PAI-1	SERPINE1	1.36976	0.124602	-0.124602	-0.20417
PAICS	PAICS	0.373365	-0.373365	0.990193	-0.431227
PAK1	PAK1	-0.0718092	0.1972	0.0718092	-0.463687
PAK4	PAK4	-0.105878	0.105878	-0.16466	0.120033
PAR	[PAR Modification]	-0.94822	-0.65561	0.65561	0.657774
PARG	PARG	-0.0980863	0.0433249	0.252038	-0.0433249
PARP	PARP1	-0.268346	0.0558047	1.14738	-0.0558047
Patched	PTCH1	-0.0312476	0.0312476	-0.0661637	0.105973
PAX6	PAX6	-0.246154	-0.110614	1.10853	0.110614
PAX8	PAX8	0.481062	-0.222765	0.222765	-1.69307
Paxillin	PXN	0.388355	0.011507	-0.011507	-0.271586
PCNA	PCNA	0.096076	-0.096076	-0.156609	0.100827
PD-1	PDCD1	-0.115518	-0.00404578	0.00404578	0.135072
Pdcd4	PDCD4	-0.912416	0.0884702	-0.0884702	1.03969
PDH	DLAT	0.162347	0.0497847	-0.145278	-0.0497847
PDHA1	PDHA1	-0.159293	0.159293	0.177283	-0.17439
PDHK1	PDK1	-0.0741642	0.0630224	-0.0630224	0.224575
PDK1	PDPK1	-0.154217	0.252049	-0.088227	0.088227
PDK1_pS241	PDPK1	-0.221825	0.385743	-0.131541	0.131541
PEA-15	PEA15	0.113637	0.140737	-0.408382	-0.113637
PEA-15_pS116	PEA15	-0.145784	0.181027	-0.31687	0.145784
PERK	EIF2AK3	0.093679	0.0789054	-0.0789054	-0.428861
PHGDH	PHGDH	0.140191	-0.652375	0.115006	-0.115006
PHLPP	PHLPP1	0.200505	-0.083321	-0.093226	0.083321
PI3K-p110-a	PIK3CA	-0.119663	-0.034625	0.0950683	0.034625
PI3K-p110-b	PIK3CB	-0.149254	0.0517171	0.00576865	-0.00576865
PI3K-p85	PIK3R1	0.513503	-0.0301937	-0.19905	0.0301937
PKA-a	PRKAR1A	0.00617128	-0.00617128	0.401995	-0.0070445
PKC-a-b-II_pT638_T641	PRKCA/PRKCB	-0.154459	0.154459	-0.354295	0.413039
PKC-b-II_pS660	PRKCA/B/D/E/H/Q	-1.05023	-0.172438	0.204193	0.172438
PKC-delta_pS664	PRKCD	-0.0643318	0.0643318	-0.133102	0.291332
PKCa	PRKCA	-0.583848	0.583848	-0.705577	1.49452
PKM2	PKM	0.289094	-0.0935796	0.0935796	-1.56332
PLC-gamma1	PLCG1	-0.25178	0.493155	-0.0105787	0.0105787
PLC-gamma1_pS1248	PLCG1	0.155878	0.0973519	-0.0973519	-0.198849
PLC-gamma2_pY759	PLCG2	-0.170091	-0.0231168	0.0231168	0.212601
PLK1	PLK1	0.331317	-0.415193	2.0198	-0.331317
PMS2	PMS2	-0.251915	-0.0389297	0.480839	0.0389297
Porin	VDAC1	-0.090536	0.090536	0.270835	-0.166398
PR	PGR	-0.260306	-0.186541	0.186541	0.97832
PRAS40	AKT1S1	0.00924098	-0.0233673	-0.00924098	0.0380948
PRAS40_pT246	AKT1S1	-0.519572	-0.0533868	0.0533868	0.898326
PRC1_pT481	PRC1	0.256869	-0.115159	-0.0565263	0.0565263
PREX1	PREX1	-0.0582193	1.13656	0.0582193	-0.317224
PTEN	PTEN	-0.0769243	0.521338	-0.930082	0.0769243
PTPN12	PTPN12	0.0210553	0.567405	-0.0210553	-0.368243
Puma	BBC3	0.0498671	-0.356974	0.103589	-0.0498671
PYGB	PYGB	0.0525414	-0.031233	-0.285528	0.031233
PYGM	PYGM	-0.0648218	0.0648218	-0.187609	0.676576
Pyk2_pY402	PTK2B	-0.157253	-0.232768	0.229795	0.157253
Rab11	RAB11A/B	-0.128542	0.128542	0.155129	-0.212065
Rab25	RAB25	-0.250355	-0.000516208	2.07201	0.000516208
Rad23A	RAD23A	0.822399	-0.0663722	0.0663722	-1.18296
Rad50	RAD50	-0.0061284	0.0061284	0.37858	-0.265194
Rad51	RAD51	0.592866	0.20193	-0.20193	-1.2557
Raptor	RPTOR	-0.118708	0.053193	-0.053193	0.107783
RBM15	RBM15	-0.416945	0.079216	0.602622	-0.079216
Rb_pS807_S811	RB1	0.0666223	-0.0967344	0.280963	-0.0666223
Rheb	RHEB	-0.00819988	-0.10708	0.00819988	0.0839608
Rictor	RICTOR	-0.447546	0.0290626	-0.0290626	1.59323
Rictor_pT1135	RICTOR	-0.295595	-0.0338034	0.0338034	0.360014
RIP	RIPK1	-0.163822	0.535285	0.163822	-0.245605
RIP3	RIPK3	-0.236137	0.0216231	-0.0216231	0.091703
RPA32	RPA2	0.0293139	-0.333681	0.0610876	-0.0293139
RPA32_pS4_S8	RPA2	0.305736	-0.10555	-0.023576	0.023576
RRM1	RRM1	0.0189297	-0.15538	-0.0189297	0.0336691
RRM2	RRM2	0.146523	-0.146523	0.385715	-0.319267
RSK	RPS6KA1/2/3	-0.331197	0.290668	0.829251	-0.290668
RSK1	RPS6KA1	-0.342266	0.342266	0.971819	-1.18893
S100A4	S100A4	0.336602	0.694098	-0.372499	-0.336602
S6	RPS6	-0.041228	0.393021	0.041228	-0.846965
S6_pS235_S236	RPS6	-1.63968	0.39534	-0.07018	0.07018
S6_pS240_S244	RPS6	-2.01795	0.584509	0.215294	-0.215294
SCD	SCD	0.136068	-0.0448468	-0.317795	0.0448468
SDHA	SDHA	0.219541	-0.0529154	0.0529154	-0.161668
SF2	SRSF1	-0.103162	-0.0364202	0.0364202	0.0525636
SFRP1	SFRP1	0.201314	-0.0965838	-0.315383	0.0965838
SGK1	SGK1	-0.318568	0.26744	-0.26744	0.438002
SGK3	SGK3	-0.479635	0.402263	-0.270477	0.270477
Shc_pY317	SHC1	0.228022	-0.148783	-0.209814	0.148783
SHP-2_pY542	PTPN11	-0.177162	-0.332384	0.177162	1.24391
SHP2	PTPN11	-0.129852	0.0628863	-0.0628863	0.724104
SLC1A5	SLC1A5	0.333538	-0.315915	0.315915	-0.964907
Slfn11	SLFN11	-0.200382	0.121521	-0.121521	1.02686
Smad1	SMAD1	-0.155868	-0.0968781	0.104098	0.0968781
Smad3	SMAD3	-0.17487	-0.0182577	0.0182577	0.112211
Smad4	SMAD4	-0.333825	-0.117403	0.117403	0.274853
SOD1	SOD1	0.117165	-0.117165	-0.607403	0.255059
SOD2	SOD2	-0.312494	0.765381	0.122949	-0.122949
Sox17	SOX17	0.71451	-0.71451	1.12035	-2.13518
Sox2	SOX2	-0.268333	-0.0174733	0.0698593	0.0174733
Src	SRC	-0.0028777	0.103489	-0.0595305	0.0028777
Src_pY416	SRC	0.190307	-0.36513	0.471038	-0.190307
Src_pY527	SRC	-0.0737593	-0.350846	0.0737593	0.238054
Stat1_pY701	STAT1	-0.749224	0.109499	-0.109499	1.87003
Stat3	STAT3	-0.394471	0.537055	0.394471	-1.07302
Stat3_pY705	STAT3	0.289822	-0.034218	-0.0731171	0.034218
Stat5a	STAT5A	-0.625532	0.517188	0.26193	-0.26193
Stathmin-1	STMN1	-0.0286232	-0.144513	0.0286232	0.181412
STING	STING1	0.246963	0.563505	-0.246963	-0.348314
Syk	SYK	-0.663719	0.663719	0.709764	-1.58011
Tau	MAPT	0.139911	-0.272052	-0.139911	0.270085
TAZ	WWTR1	0.991926	0.579504	-0.579504	-0.881641
TFAM	TFAM	0.625219	-0.207118	0.147317	-0.147317
TFRC	TFRC	0.65591	-0.65591	1.18154	-2.10292
TIGAR	TIGAR	-0.11638	0.211966	0.00152702	-0.00152702
Transglutaminase	TGM2	0.223648	0.405525	-0.223648	-0.353001
TRAP1	TRAP1	0.246299	0.152616	-1.03459	-0.152616
TRIM25	TRIM25	-0.111598	0.111598	0.430151	-0.445181
TRIP13	TRIP13	0.215067	-0.143565	-0.00995214	0.00995214
TSC1	TSC1	-0.864914	0.232826	-0.232826	0.429591
TTF1	NKX2-1	0.0157075	-0.116598	-0.0157075	0.159907
Tuberin	TSC2	-0.670779	0.13574	-0.13574	0.158183
Tuberin_pT1462	TSC2	0.374173	-0.158634	-0.0431199	0.0431199
TUFM	TUFM	0.258343	-0.0240225	-0.186497	0.0240225
Twist	TWIST1	-0.0824127	0.165301	-0.00796623	0.00796623
Tyro3	TYRO3	0.169384	-0.134968	-0.0665709	0.0665709
U-Histone-H2B	H2BC3	0.172564	0.108846	-0.108846	-0.605381
UBAC1	UBAC1	-0.402147	0.154857	0.0309784	-0.0309784
UBQLN4	UBQLN4	0.0518044	0.185978	-0.0518044	-0.168779
UGT1A	UGT1A1/3-5/7-10	-0.0915496	0.238966	-0.0609888	0.0609888
ULK1_pS757	ULK1	-0.297753	-0.276463	0.276463	0.311632
UQCRC2	UQCRC2	0.0688884	-0.245587	0.258688	-0.0688884
UVRAG	UVRAG	-0.346441	0.442227	-0.0921823	0.0921823
VASP	VASP	0.02372	0.328216	-0.0975696	-0.02372
VAV1	VAV1	-0.42395	1.44204	0.42395	-0.869236
VEGFR-2	KDR	-0.0377475	0.329428	-0.49515	0.0377475
VEGFR-2_pY1175	KDR	0.313132	-0.561312	-0.155315	0.155315
VHL	VHL	0.242506	-0.0262955	-0.279216	0.0262955
VHL-EPPK1	EPPK1	0.915792	1.12195	-0.915792	-2.56803
Vinculin	VCL	0.300438	0.0151149	-0.137	-0.0151149
Wee1	WEE1	0.233293	-0.251569	0.561924	-0.233293
Wee1_pS642	WEE1	-0.20044	0.0139511	0.101468	-0.0139511
WIPI1	WIPI1	0.0158176	0.497332	-0.0843707	-0.0158176
WIPI2	WIPI2	-0.288719	0.203194	-0.0121781	0.0121781
XBP-1	XBP1	0.0637787	-0.0637787	-0.831029	0.319946
XIAP	XIAP	-0.616443	0.0795483	0.400495	-0.0795483
XPA	XPA	-0.699547	0.237993	-0.237993	1.17774
XPF	ERCC4	-0.0469278	0.0254595	0.0881861	-0.0254595
XRCC1	XRCC1	-0.190981	0.32902	-0.19307	0.190981
YAP	YAP1	0.246593	-0.0251646	-0.0630315	0.0251646
YAP_pS127	YAP1	0.0667749	-0.24058	-0.0667749	0.377426
YB1_pS102	YBX1	-0.232004	-0.119039	0.298933	0.119039
YES1	YES1	0.200236	-0.0164623	-0.214288	0.0164623
ZAP-70	ZAP70	-0.383264	1.01228	0.383264	-0.614633
ZEB1	ZEB1	0.225268	-0.0966943	-0.153925	0.0966943
