## Supplemental Table 7 for "The capacity of the ovarian cancer tumor microenvironment to integrate inflammation signaling conveys a shorter disease-free interval"

### Sheet: Sheet1
Sup. Table 7, Jordan and Sikora et al 2020
Gene Symbol	Gene Description	Nanostring Correlation to IL6 (r, Spearman)	TCGA Correlation to IL6 (r, Pearson p<0.05)
IER3	Immediate Early Response 3	0.557	0.754745
THBS1	Thrombospondin-1	0.477	0.914009
CEBPB	CCAAT/enhancer-binding protein beta	0.267	0.847965
ITGAV	Integrin alpha-V	0.206	0.119257
OASL	2'-5'-Oligoadenylate Synthetase Like	0.205	-0.263646
SPRY4	Sprouty homolog 4	0.198	0.188406
CXCL5	C-X-C motif chemokine 5	0.172	0.469287
IRF7	Interferon Regulatory Factor 7	0.157	-0.107696
VTCN1	V-Set Domain Containing T Cell Activation Inhibitor 1	0.123	-0.380647
CASP3	Caspase-3	0.108	0.235577
IFITM1	Interferon Induced Transmembrane Protein 1	0.107	-0.0691889
MX1	MX Dynamin Like GTPase 1	0.059	-0.357626
HERC6	HECT And RLD Domain Containing E3 Ubiquitin Ligase 6	0.0577	-0.400842
AXIN1	Axin-1	0.0159	0.461201
FGF9	Fibroblast growth factor 9	-0.0725	-0.271555
HNF1A	Hepatocyte Nuclear Factor 1-Alpha	-0.08	0.152433
CST2	Cystatin SA	-0.094	-0.247582
CCNO	Cyclin O	-0.101	-0.302429
